# The source of microbial transmission influences niche colonization and microbiome development

**DOI:** 10.1101/2023.01.31.526426

**Authors:** Isabel S. Tanger, Julia Stefanschitz, Yannick Schwert, Olivia Roth

## Abstract

Early life microbial colonizers shape and support the immature vertebrate immune system. Microbial colonization relies on the vertical route via parental provisioning and the horizontal route via environmental contribution. Vertical transmission is mostly a maternal trait making it hard to determine the source of microbial colonization in order to gain insight in the establishment of the microbial community during crucial development stages. The evolution of unique male pregnancy in pipefishes and seahorses enables the disentanglement of both horizontal and vertical transmission, but also facilitates the differentiation of maternal vs. paternal provisioning ranging from egg development, to male pregnancy and early juvenile development. Using 16s rRNA amplicon sequencing and source-tracker analyses, we revealed how the distinct origins of transmission (maternal, paternal & horizontal) shaped the juvenile internal and external microbiome establishment in the broad-nosed pipefish *Syngnathus typhle.* Paternal provisioning mainly shaped the juvenile external microbiome, whereas maternal microbes were the main source of the internal juvenile microbiome, later developing into the gut microbiome. This suggests that stability of niche microbiomes may vary depending on the route and time point of colonization, the strength of environmental influences (i.e., horizontal transmission), and potentially the homeostatic function of the niche microbiome.
