## Supplementary Table 1 for "The source of microbial transmission influences niche colonization and microbiome development"

### Sheet: Tabelle1
Supplementary Table 1:
---------------------------
PERMANOVA on both Bray-curtis Dissimilarity Matrix and Unweighted UniFrac Distance Matrix, Vertical transmission
---------------------------
Call:
adonis(formula = ps5_20_bray ~ organ + gravity, data = sample_ps5_20, permutations = 10000)
Permutation: free
Number of permutations: 10000
Terms added sequentially (first to last)
		Bray-Curtis Dissimilarity Matrix						Unweighted UniFrac Distance Matrix
	Df	SS	MS	F.Model	R2	Pr(>F)		SumsOfSqs	MeanSqs	F.Model	R2	Pr(>F)
organ	9	18.495	2.05497	6.1294	0.13183	9.999e-05	***	9.313	1.03477	4.652	0.10411	9.999e-05	***
gravity	4	3.11	0.7774	2.3188	0.02217	9.999e-05	***	1.397	0.34931	1.5704	0.01562	0.0128	*
Residuals	354	118.684	0.33527		0.846			78.742	0.22243		0.88027
Total	367	140.288			1			89.452			1
---------------------------															---------------------------
Pairwise comparisons of the significant term organ			Significant combinations are highlighed												Pairwise comparisons of the significant term gravity
---------------------------															---------------------------
		Bray-Curtis Dissimilarity Matrix						Unweighted UniFrac Distance Matrix										Bray-Curtis Dissimilarity Matrix						Unweighted UniFrac Distance Matrix
pairs	Df	SS	F.Model	R2	p.value	p.adjusted	sig	SS	F.Model	R2	p.value	p.adjusted	sig				Df	SS	F.Model	R2	p.value	p.adjusted	sig	SS	F.Model	R2	p.value	p.adjusted	sig
untreated_juvenile vs testes	1	0.908929	2.58037	0.0217605	0.006	0.015	.	0.667558	3.0217	0.0253878	0.003	0.009	*			late vs mid	1	1.44654	3.80818	0.0208316	0.001	0.00933333	*	0.49462	2.0474	0.0113086	0.032	0.105778
untreated_juvenile vs hindgut	1	4.79493	13.177	0.0871628	0.001	0.003	*	1.58442	6.49703	0.044963	0.001	0.00321429	*			late vs female	1	2.24572	5.82369	0.0396645	0.001	0.00933333	*	1.4849	6.34054	0.0430333	0.001	0.014	.
untreated_juvenile vs sterilized_juvenile	1	1.49013	4.62459	0.0464202	0.001	0.003	*	1.46669	6.76635	0.0664891	0.001	0.00321429	*			late vs early	1	1.74921	4.66521	0.0285046	0.001	0.00933333	*	0.689552	2.91207	0.0179855	0.006	0.049	.
untreated_juvenile vs placenta	1	1.00008	2.97947	0.0240319	0.001	0.003	*	0.400257	1.86285	0.0151621	0.04	0.072				late vs untreated	1	0.636366	1.62185	0.0113717	0.057	0.124923		0.375023	1.51469	0.0106283	0.098	0.194133
untreated_juvenile vs untreated_eggs	1	0.98549	3.02536	0.0432038	0.003	0.0084375	*	0.886585	4.25164	0.0596708	0.001	0.00321429	*			late vs water	1	0.620796	1.55986	0.0170365	0.053	0.124923		0.469249	1.89446	0.0206156	0.034	0.105778
untreated_juvenile vs sterilized_eggs	1	1.17596	3.589	0.0508436	0.001	0.003	*	1.53873	7.22672	0.0973601	0.001	0.00321429	*			late vs PBS	1	0.556532	1.41197	0.0154462	0.108	0.159158		0.353739	1.44676	0.0158208	0.104	0.194133
untreated_juvenile vs water	1	0.796587	2.27745	0.0419594	0.022	0.04125	.	0.542043	2.36687	0.0435352	0.018	0.0405	.			late vs PVPI	1	0.562515	1.42169	0.0158987	0.071	0.138133		0.407376	1.67087	0.0186334	0.07	0.163333
untreated_juvenile vs PBS	1	0.439824	1.28175	0.0240561	0.179	0.230143		0.403319	1.80465	0.0335407	0.061	0.101667				mid vs female	1	0.60999	1.66587	0.0114362	0.074	0.138133		0.719121	3.10468	0.0211052	0.007	0.049	.
untreated_juvenile vs PVPI	1	0.552136	1.60614	0.031123	0.059	0.0856452		0.40627	1.83478	0.0353967	0.112	0.155455				mid vs early	1	0.353429	0.987625	0.00605951	0.443	0.459407		0.147858	0.630623	0.00387764	0.819	0.819
testes vs hindgut	1	2.85657	7.75856	0.0479638	0.001	0.003	*	0.962949	3.99307	0.0252737	0.001	0.00321429	*			mid vs untreated	1	0.683048	1.83231	0.0125645	0.033	0.124923		0.358472	1.46467	0.0100689	0.135	0.198667
testes vs sterilized_juvenile	1	1.72387	5.15838	0.0444082	0.001	0.003	*	0.688341	3.17346	0.0277951	0.004	0.01125	.			mid vs water	1	0.771752	2.10019	0.0220839	0.016	0.0746667		0.509488	2.09418	0.0220222	0.039	0.1092
testes vs placenta	1	2.08732	6.07158	0.0424373	0.001	0.003	*	1.38024	6.41373	0.0447219	0.001	0.00321429	*			mid vs PBS	1	0.38332	1.05377	0.0112039	0.321	0.35952		0.293352	1.22129	0.0129619	0.186	0.227652
testes vs untreated_eggs	1	0.988432	2.89803	0.033738	0.006	0.015	.	0.427968	2.03497	0.023931	0.026	0.04875	.			mid vs PVPI	1	0.558605	1.53228	0.0165594	0.094	0.159158		0.392556	1.63952	0.0176979	0.131	0.198667
testes vs sterilized_eggs	1	1.3758	4.01559	0.0461479	0.001	0.003	*	1.0284	4.80888	0.0547653	0.001	0.00321429	*			female vs early	1	0.543729	1.52017	0.012111	0.121	0.164		0.503749	2.25016	0.017823	0.024	0.104
testes vs water	1	0.751945	2.07246	0.029576	0.02	0.0391304	.	0.581425	2.56853	0.0363977	0.015	0.0355263	.			female vs untreated	1	1.1831	3.13057	0.0286865	0.002	0.014	.	1.01908	4.31732	0.0391355	0.001	0.014	.
testes vs PBS	1	0.412256	1.15233	0.0166637	0.281	0.324231		0.278299	1.2528	0.0180903	0.161	0.195811				female vs water	1	0.782626	2.09427	0.0366809	0.049	0.124923		0.616845	2.73536	0.0473776	0.013	0.0728
testes vs PVPI	1	0.592543	1.65205	0.0244198	0.059	0.0856452		0.405642	1.83933	0.0271131	0.095	0.147414				female vs PBS	1	0.358678	0.976173	0.0174391	0.381	0.410308		0.222647	1.01072	0.0180452	0.367	0.428167
hindgut vs sterilized_juvenile	1	7.25312	20.7676	0.135058	0.001	0.003	*	2.20139	9.12005	0.0641715	0.001	0.00321429	*			female vs PVPI	1	0.554623	1.5033	0.0275819	0.123	0.164		0.368582	1.68904	0.0308845	0.126	0.198667
hindgut vs placenta	1	7.24126	20.3946	0.113686	0.001	0.003	*	2.27723	9.65303	0.057236	0.001	0.00321429	*			early vs untreated	1	0.572971	1.56827	0.0124894	0.106	0.159158		0.359212	1.50229	0.0119702	0.104	0.194133
hindgut vs untreated_eggs	1	3.79719	10.5857	0.0915833	0.001	0.003	*	1.29099	5.3195	0.048219	0.001	0.00321429	*			early vs water	1	0.810647	2.29387	0.0304655	0.015	0.0746667		0.557404	2.38909	0.0316901	0.026	0.104
hindgut vs sterilized_eggs	1	4.31531	11.9893	0.102482	0.001	0.003	*	2.11835	8.62894	0.0759396	0.001	0.00321429	*			early vs PBS	1	0.40405	1.15881	0.0156261	0.26	0.303333		0.285977	1.24675	0.016792	0.187	0.227652
hindgut vs water	1	0.677339	1.7915	0.019517	0.041	0.0658929		0.467541	1.79672	0.0195728	0.057	0.0986538				early vs PVPI	1	0.60668	1.73699	0.0238804	0.058	0.124923		0.415432	1.82133	0.025011	0.118	0.198667
hindgut vs PBS	1	0.931224	2.4882	0.0269029	0.014	0.0286364	.	0.37602	1.46296	0.0159951	0.104	0.155323				untreated vs water	1	0.673978	1.7237	0.0303876	0.044	0.124923		0.467031	1.79724	0.0316431	0.053	0.134909
hindgut vs PVPI	1	0.605496	1.61329	0.0180028	0.027	0.0467308	.	0.415945	1.62087	0.0180859	0.107	0.155323				untreated vs PBS	1	0.471225	1.22479	0.0217837	0.187	0.238		0.328354	1.28949	0.0229082	0.149	0.198667
sterilized_juvenile vs placenta	1	2.86689	9.02493	0.0721851	0.001	0.003	*	2.65569	12.6006	0.0979823	0.001	0.00321429	*			untreated vs PVPI	1	0.584253	1.5101	0.0277031	0.039	0.124923		0.421774	1.66139	0.0303942	0.149	0.198667
sterilized_juvenile vs untreated_eggs	1	0.305465	1.04872	0.0166334	0.333	0.356786		0.164595	0.821581	0.013078	0.593	0.606477				water vs PBS	1	0.652608	1.57733	0.28281	0.1	0.159158		0.339705	0.979429	0.196695	0.4	0.448
sterilized_juvenile vs sterilized_eggs	1	0.318578	1.08602	0.0172149	0.325	0.356707		0.270502	1.31895	0.0208303	0.201	0.238026				water vs PVPI	1	0.499976	1.00014	0.333365	0.5	0.5		0.324697	0.775592	0.279433	0.75	0.777778
sterilized_juvenile vs water	1	0.979316	3.19142	0.0635849	0.014	0.0286364	.	0.61577	2.79401	0.0561113	0.024	0.0469565	.			PBS vs PVPI	1	0.58384	1.78228	0.471218	0.25	0.303333		0.332043	1.20728	0.376418	0.5	0.538462
sterilized_juvenile vs PBS	1	0.238711	0.79696	0.0166739	0.522	0.533864		0.17538	0.818466	0.0171161	0.553	0.578721
sterilized_juvenile vs PVPI	1	0.632245	2.11964	0.0449842	0.149	0.197206		0.367756	1.73815	0.0371892	0.114	0.155455
placenta vs untreated_eggs	1	1.70497	5.34649	0.0572758	0.001	0.003	*	1.43032	7.06052	0.074274	0.001	0.00321429	*
placenta vs sterilized_eggs	1	2.02863	6.33247	0.0671293	0.001	0.003	*	2.39159	11.6139	0.116589	0.001	0.00321429	*
placenta vs water	1	0.856324	2.55921	0.0338703	0.014	0.0286364	.	0.534621	2.47568	0.032801	0.019	0.0407143	.
placenta vs PBS	1	0.544035	1.64917	0.0220923	0.065	0.0914062		0.484492	2.28518	0.0303536	0.024	0.0469565	.
placenta vs PVPI	1	0.631861	1.91503	0.0262639	0.04	0.0658929		0.48443	2.30418	0.0314332	0.07	0.1125
untreated_eggs vs sterilized_eggs	1	0.160325	0.579824	0.0167677	0.696	0.696		0.285135	1.59073	0.044695	0.14	0.18
untreated_eggs vs water	1	1.00058	3.37299	0.150762	0.012	0.028421	.	0.678163	3.44771	0.153589	0.008	0.0211765	.
untreated_eggs vs PBS	1	0.283314	1.01726	0.0508192	0.29	0.32625		0.212961	1.17281	0.0581379	0.264	0.297
untreated_eggs vs PVPI	1	0.64268	2.35645	0.12174	0.055	0.0853448		0.396267	2.32294	0.120217	0.121	0.160147
sterilized_eggs vs water	1	1.00955	3.32746	0.14903	0.025	0.045	.	0.704062	3.31797	0.148668	0.012	0.03	.
sterilized_eggs vs PBS	1	0.315736	1.10684	0.0550478	0.268	0.319737		0.244407	1.24014	0.0612713	0.235	0.271154
sterilized_eggs vs PVPI	1	0.561235	2.0024	0.105376	0.27	0.319737		0.334372	1.77944	0.0947545	0.152	0.19
water vs PBS	1	0.652608	1.57733	0.28281	0.1	0.136364		0.339705	0.979429	0.196695	0.4	0.439024
water vs PVPI	1	0.499976	1.00014	0.333365	0.5	0.523256		0.324697	0.775592	0.279433	0.75	0.75
PBS vs PVPI	1	0.58384	1.78228	0.471218	0.25	0.3125		0.332043	1.20728	0.376418	0.5	0.535714
