## Supplementary Table 2 for "The source of microbial transmission influences niche colonization and microbiome development"

### Sheet: Tabelle1
Supplementary Table 2:
---------------------------
Multilevel pattern analysis; vertical transmission of microbiota during male pregnancy; organs
---------------------------
Association function: IndVal.g
Significance level (alpha): 0.05
Signif. codes: 0 ‘***’ 0.001 ‘**’ 0.01 ‘*’ 0.05 ‘.’ 0.1 ‘ ’ 1
---------------------------
Total number of species: 278
Selected number of species: 154
Number of species associated to 1 group: 27
Number of species associated to 2 groups: 42
Number of species associated to 3 groups: 26
Number of species associated to 4 groups: 21
Number of species associated to 5 groups: 14
Number of species associated to 6 groups: 24
---------------------------
List of species associated to each combination:
						Phylum	Class	Order	Family	Genus
Group hindgut #sps. 4
	A	B	stat	p.value
ASV2104	0.96839	0.40449	0.626	0.000999	***	Spirochaetes	Spirochaetia	Spirochaetales	Spirochaetaceae	Spirochaeta 2
ASV2109	0.93355	0.22472	0.458	0.003996	**	Tenericutes	Mollicutes	Mycoplasmatales	Mycoplasmataceae	Mycoplasma
ASV3540	0.8371	0.14607	0.35	0.014985	*	Actinobacteria	Acidimicrobiia	Actinomarinales	uncultured	uncultured Gram-positive bacterium
ASV4084	0.92712	0.07865	0.27	0.042957	*	Firmicutes	Clostridia	Clostridiales	Peptostreptococcaceae	Romboutsia
Group untreated_eggs #sps. 3
	A	B	stat	p.value
ASV3775	0.475	0.3333	0.398	0.004	**	Actinobacteria	Actinobacteria	Corynebacteriales	Corynebacteriaceae	Corynebacterium
ASV4436	0.8829	0.1111	0.313	0.00999	**	Firmicutes	Bacilli	Bacillales	Bacillaceae	Marinococcus
ASV5878	0.5338	0.1667	0.298	0.03497	*	Proteobacteria	Alphaproteobacteria	Rhizobiales	Rhizobiaceae	Ochrobactrum
Group untreated_juvenile #sps. 2
	A	B	stat	p.value
ASV1576	0.553	0.3922	0.466	0.002	**	Proteobacteria	Gammaproteobacteria	Coxiellales	Coxiellaceae	Coxiella
ASV3005	0.689	0.1961	0.368	0.004	**	Bacteroidetes	Bacteroidia	Flavobacteriales	Flavobacteriaceae	Polaribacter 4
Group placenta #sps. 18
	A	B	stat	p.value
ASV6128	0.75537	0.76389	0.76	0.000999	***	Proteobacteria	Alphaproteobacteria	Rhodobacterales	Rhodobacteraceae	Defluviimonas
ASV6224	0.64847	0.66667	0.658	0.000999	***	Proteobacteria	Alphaproteobacteria	Rhodobacterales	Rhodobacteraceae	Litoreibacter
ASV3058	0.79423	0.51389	0.639	0.007992	**	Bacteroidetes	Bacteroidia	Flavobacteriales	Flavobacteriaceae	Flavobacterium
ASV5705	0.67794	0.55556	0.614	0.002997	**	Proteobacteria	Alphaproteobacteria	Sphingomonadales	Sphingomonadaceae	Sphingorhabdus
ASV1389	0.76691	0.43056	0.575	0.001998	**	Proteobacteria	Gammaproteobacteria	Thiotrichales	Thiotrichaceae	Leucothrix
ASV6394	0.65273	0.5	0.571	0.000999	***	Proteobacteria	Alphaproteobacteria	Rhodobacterales	Rhodobacteraceae	Ruegeria
ASV6001	0.69052	0.43056	0.545	0.001998	**	Proteobacteria	Alphaproteobacteria	Caulobacterales	Hyphomonadaceae	uncultured
ASV3220	0.71725	0.375	0.519	0.000999	***	Bacteroidetes	Bacteroidia	Flavobacteriales	Flavobacteriaceae	Maribacter
ASV5817	0.61433	0.38889	0.489	0.000999	***	Proteobacteria	Alphaproteobacteria	Rhizobiales	Rhizobiaceae	uncultured
ASV5831	0.71332	0.30556	0.467	0.000999	***	Proteobacteria	Alphaproteobacteria	Rhizobiales	Rhizobiaceae	Ahrensia
ASV4903	0.81153	0.23611	0.438	0.002997	**	Planctomycetes	OM190	uncultured bacterium	uncultured bacterium	uncultured bacterium
ASV2755	0.90816	0.20833	0.435	0.000999	***	Bacteroidetes	Bacteroidia	Chitinophagales	Chitinophagaceae	Taibaiella
ASV6261	0.70636	0.19444	0.371	0.006993	**	Proteobacteria	Alphaproteobacteria	Rhodobacterales	Rhodobacteraceae	Jannaschia
ASV6124	0.6261	0.19444	0.349	0.027972	*	Proteobacteria	Alphaproteobacteria	Rhodobacterales	Rhodobacteraceae	Pseudorhodobacter
ASV3020	0.7292	0.16667	0.349	0.024975	*	Bacteroidetes	Bacteroidia	Flavobacteriales	Flavobacteriaceae	Nonlabens
ASV3231	0.7238	0.13889	0.317	0.021978	*	Bacteroidetes	Bacteroidia	Flavobacteriales	Flavobacteriaceae	Muricauda
ASV2306	0.61134	0.13889	0.291	0.03996	*	Patescibacteria	Gracilibacteria	JGI 0000069-P22	uncultured bacterium	uncultured bacterium
ASV1698	0.95141	0.08333	0.282	0.044955	*	Proteobacteria	Gammaproteobacteria	Betaproteobacteriales	Betaproteobacteriales Incertae Sedis	uncultured bacterium
Group hindgut+untreated_juvenile #sps. 1
	A	B	stat	p.value
ASV4665	0.971	0.1857	0.425	0.00599	**	Verrucomicrobia	Verrucomicrobiae	Verrucomicrobiales	Rubritaleaceae	Rubritalea
Group hindgut+testes #sps. 1
	A	B	stat	p.value
ASV2072	0.8801	0.8333	0.856	0.000999	***	Spirochaetes	Spirochaetia	Brevinematales	Brevinemataceae	Brevinema
Group untreated_eggs+untreated_juvenile #sps. 1									juvenile specific
	A	B	stat	p.value
ASV1364	0.715	0.1739	0.353	0.00699	**	Proteobacteria	Gammaproteobacteria	OM182 clade	uncultured gamma proteobacterium	uncultured gamma proteobacterium
Group untreated_eggs+placenta #sps. 3
	A	B	stat	p.value
ASV2392	0.79605	0.18889	0.388	0.004	**	Patescibacteria	Parcubacteria	Candidatus Campbellbacteria	metagenome	metagenome
ASV3307	0.75969	0.13333	0.318	0.049	*	Bacteroidetes	Bacteroidia	Bacteroidales	Dysgonomonadaceae	Proteiniphilum
ASV4339	0.94166	0.08889	0.289	0.019	*	Firmicutes	Bacilli	Bacillales	Staphylococcaceae	Macrococcus
Group untreated_eggs+sterilized_eggs #sps. 1
	A	B	stat	p.value
ASV675	0.5926	0.3056	0.426	0.004	**	Proteobacteria	Gammaproteobacteria	Alteromonadales	Alteromonadaceae	Alishewanella
Group untreated_juvenile+placenta #sps. 30									pregnancy specific
	A	B	stat	p.value
ASV210	0.94528	0.72358	0.827	0.000999	***	Proteobacteria	Gammaproteobacteria	Oceanospirillales	Marinomonadaceae	Marinomonas
ASV2884	0.8418	0.76423	0.802	0.000999	***	Bacteroidetes	Bacteroidia	Chitinophagales	Saprospiraceae	uncultured
ASV2677	0.79995	0.58537	0.684	0.000999	***	Bacteroidetes	Bacteroidia	Flavobacteriales	Cryomorphaceae	NS10 marine group
ASV5584	0.91196	0.44715	0.639	0.000999	***	Proteobacteria	Alphaproteobacteria	Rhodovibrionales	Kiloniellaceae	Kiloniella
ASV5043	0.74978	0.5122	0.62	0.000999	***	Proteobacteria	Deltaproteobacteria	Bradymonadales	Deltaproteobacteria bacterium SKP-2	Deltaproteobacteria bacterium SKP-2
ASV1397	0.94508	0.39024	0.607	0.003996	**	Proteobacteria	Gammaproteobacteria	Thiotrichales	Thiotrichaceae	Thiothrix
ASV2488	0.86211	0.4065	0.592	0.000999	***	Bacteroidetes	Bacteroidia	Cytophagales	Cyclobacteriaceae	Fabibacter
ASV126	0.8248	0.41463	0.585	0.001998	**	Proteobacteria	Gammaproteobacteria	Thiohalorhabdales	Thiohalorhabdaceae	Granulosicoccus
ASV1999	0.84619	0.38211	0.569	0.000999	***	Proteobacteria	Gammaproteobacteria	Gammaproteobacteria Incertae Sedis	Unknown Family	Marinicella
ASV2824	0.79636	0.39837	0.563	0.000999	***	Bacteroidetes	Bacteroidia	Chitinophagales	Saprospiraceae	Aureispira
ASV3189	0.65304	0.45528	0.545	0.001998	**	Bacteroidetes	Bacteroidia	Flavobacteriales	Flavobacteriaceae	Ulvibacter
ASV2784	0.82476	0.33333	0.524	0.000999	***	Bacteroidetes	Bacteroidia	Flavobacteriales	NS9 marine group	uncultured Flavobacterium sp.
ASV3197	0.70974	0.38211	0.521	0.002997	**	Bacteroidetes	Bacteroidia	Flavobacteriales	Flavobacteriaceae	Kordia
ASV2936	0.80588	0.3252	0.512	0.001998	**	Bacteroidetes	Bacteroidia	Chitinophagales	Saprospiraceae	Rubidimonas
ASV2401	0.83803	0.2439	0.452	0.003996	**	Patescibacteria	Parcubacteria	Candidatus Campbellbacteria	uncultured bacterium	uncultured bacterium
ASV157	0.87556	0.21138	0.43	0.002997	**	Proteobacteria	Gammaproteobacteria	Arenicellales	Arenicellaceae	Perspicuibacter
ASV2978	0.86936	0.20325	0.42	0.001998	**	Bacteroidetes	Bacteroidia	Flavobacteriales	Flavobacteriaceae	uncultured
ASV2424	0.76699	0.21138	0.403	0.003996	**	Bacteroidetes	Bacteroidia	Cytophagales	Flammeovirgaceae	uncultured
ASV1068	0.79483	0.19512	0.394	0.021978	*	Proteobacteria	Gammaproteobacteria	Alteromonadales	Alteromonadaceae	Paraglaciecola
ASV5309	0.78093	0.18699	0.382	0.033966	*	Proteobacteria	Deltaproteobacteria	Bdellovibrionales	Bacteriovoracaceae	Halobacteriovorax
ASV5008	0.82193	0.17073	0.375	0.015984	*	Proteobacteria	Deltaproteobacteria	Bdellovibrionales	Bdellovibrionaceae	Bdellovibrio
ASV55	0.69801	0.19512	0.369	0.012987	*	Proteobacteria	Alphaproteobacteria	Rickettsiales	Rickettsiaceae	Candidatus Megaira
ASV1517	0.81791	0.14634	0.346	0.037962	*	Proteobacteria	Gammaproteobacteria	EC3	uncultured bacterium	uncultured bacterium
ASV2716	0.76712	0.15447	0.344	0.00999	**	Bacteroidetes	Bacteroidia	Sphingobacteriales	NS11-12 marine group	uncultured bacterium
ASV5133	0.74726	0.15447	0.34	0.038961	*	Proteobacteria	Deltaproteobacteria	Myxococcales	Sandaracinaceae	uncultured
ASV1571	0.9345	0.11382	0.326	0.01998	*	Proteobacteria	Gammaproteobacteria	Piscirickettsiales	Piscirickettsiaceae	Candidatus Endoecteinascidia
ASV1518	0.75176	0.13008	0.313	0.027972	*	Proteobacteria	Gammaproteobacteria	EC3	uncultured Coxiellaceae bacterium	uncultured Coxiellaceae bacterium
ASV5155	0.96614	0.09756	0.307	0.016983	*	Proteobacteria	Deltaproteobacteria	Myxococcales	Blfdi19	uncultured bacterium
ASV310	0.89155	0.10569	0.307	0.032967	*	Proteobacteria	Gammaproteobacteria	Oceanospirillales	Kangiellaceae	Aliikangiella
ASV2776	0.7789	0.11382	0.298	0.03996	*	Bacteroidetes	Bacteroidia	Chitinophagales	uncultured	uncultured Bacteroidetes bacterium
Group untreated_juvenile+sterilized_eggs #sps. 1
	A	B	stat	p.value
ASV1715	0.6571	0.1449	0.309	0.038	*	Proteobacteria	Gammaproteobacteria	Betaproteobacteriales	Methylophilaceae	uncultured
Group placenta+testes #sps. 4
	A	B	stat	p.value
ASV5363	0.8458	0.2302	0.441	0.003	**	Proteobacteria	Alphaproteobacteria	Micavibrionales	Micavibrionaceae	uncultured
ASV5867	0.8557	0.1871	0.4	0.004	**	Proteobacteria	Alphaproteobacteria	Rhizobiales	Rhizobiaceae	Pseudahrensia
ASV5963	0.8145	0.1655	0.367	0.033	*	Proteobacteria	Alphaproteobacteria	Caulobacterales	Hyphomonadaceae	Litorimonas
ASV6023	0.9244	0.1079	0.316	0.017	*	Proteobacteria	Alphaproteobacteria	Caulobacterales	Parvularculaceae	Amphiplicatus
Group hindgut+untreated_juvenile+placenta #sps. 5
	A	B	stat	p.value
ASV3223	0.8724	0.2972	0.509	0.005	**	Bacteroidetes	Bacteroidia	Flavobacteriales	Flavobacteriaceae	NS3a marine group
ASV6441	0.8784	0.2689	0.486	0.017	*	Proteobacteria	Alphaproteobacteria	Rhodobacterales	Rhodobacteraceae	Pseudophaeobacter
ASV5905	0.9404	0.1792	0.411	0.017	*	Proteobacteria	Alphaproteobacteria	Rhizobiales	Stappiaceae	Labrenzia
ASV6512	0.8961	0.1462	0.362	0.026	*	Proteobacteria	Alphaproteobacteria	Rhodobacterales	Rhodobacteraceae	Leisingera
ASV6515	0.9183	0.1415	0.36	0.032	*	Proteobacteria	Alphaproteobacteria	Rhodobacterales	Rhodobacteraceae	Roseobacter
Group hindgut+untreated_juvenile+testes #sps. 3
	A	B	stat	p.value
ASV1290	0.8765	0.3865	0.582	0.000999	***	Proteobacteria	Gammaproteobacteria	Alteromonadales	Psychromonadaceae	Motilimonas
ASV1015	0.8667	0.2995	0.509	0.004995	**	Proteobacteria	Gammaproteobacteria	Alteromonadales	Moritellaceae	Moritella
ASV5484	0.9148	0.2319	0.461	0.007992	**	Proteobacteria	Alphaproteobacteria	Rhodospirillales	uncultured	marine metagenome
Group hindgut+placenta+testes #sps. 1
	A	B	stat	p.value
ASV3552	0.8948	0.2018	0.425	0.012	*	Actinobacteria	Acidimicrobiia	Microtrichales	Microtrichaceae	Sva0996 marine group
Group untreated_eggs+untreated_juvenile+placenta #sps. 4
	A	B	stat	p.value
ASV868	0.8768	0.4043	0.595	0.000999	***	Proteobacteria	Gammaproteobacteria	Alteromonadales	Colwelliaceae	Thalassotalea
ASV5078	0.8446	0.2128	0.424	0.005994	**	Proteobacteria	Deltaproteobacteria	Bdellovibrionales	Bdellovibrionaceae	OM27 clade
ASV6279	0.8068	0.1489	0.347	0.046953	*	Proteobacteria	Alphaproteobacteria	Rhodobacterales	Rhodobacteraceae	Octadecabacter
ASV3132	0.8918	0.1206	0.328	0.018981	*	Bacteroidetes	Bacteroidia	Flavobacteriales	Flavobacteriaceae	Olleya
Group untreated_eggs+placenta+testes #sps. 1
	A	B	stat	p.value
ASV5040	0.8481	0.1975	0.409	0.004	**	Proteobacteria	Deltaproteobacteria	Bradymonadales	uncultured bacterium	uncultured bacterium
Group untreated_juvenile+placenta+testes #sps. 12
	A	B	stat	p.value
ASV3171	0.9121	0.8789	0.895	0.000999	***	Bacteroidetes	Bacteroidia	Flavobacteriales	Flavobacteriaceae	Spongiivirga
ASV3080	0.9067	0.7474	0.823	0.000999	***	Bacteroidetes	Bacteroidia	Flavobacteriales	Flavobacteriaceae	Dokdonia
ASV6474	0.9048	0.7316	0.814	0.000999	***	Proteobacteria	Alphaproteobacteria	Rhodobacterales	Rhodobacteraceae	Sulfitobacter
ASV5680	0.9051	0.6579	0.772	0.000999	***	Proteobacteria	Alphaproteobacteria	Sphingomonadales	Sphingomonadaceae	Altererythrobacter
ASV2805	0.8797	0.5105	0.67	0.000999	***	Bacteroidetes	Bacteroidia	Chitinophagales	Saprospiraceae	Lewinella
ASV2668	0.8751	0.4842	0.651	0.000999	***	Bacteroidetes	Bacteroidia	Flavobacteriales	Crocinitomicaceae	Crocinitomix
ASV2520	0.8759	0.3105	0.522	0.002997	**	Bacteroidetes	Bacteroidia	Flavobacteriales	Cryomorphaceae	Owenweeksia
ASV3235	0.9047	0.2579	0.483	0.005994	**	Bacteroidetes	Bacteroidia	Flavobacteriales	Flavobacteriaceae	Croceitalea
ASV1055	0.9508	0.2211	0.458	0.005994	**	Proteobacteria	Gammaproteobacteria	Alteromonadales	Alteromonadaceae	uncultured
ASV2239	0.9209	0.1947	0.423	0.004995	**	Patescibacteria	Gracilibacteria	marine metagenome	marine metagenome	marine metagenome
ASV6219	0.9197	0.1789	0.406	0.008991	**	Proteobacteria	Alphaproteobacteria	Rhodobacterales	Rhodobacteraceae	Planktotalea
ASV5568	0.9537	0.1421	0.368	0.026973	*	Proteobacteria	Alphaproteobacteria	Rickettsiales	AB1	Sinorickettsia chlamys
Group hindgut+untreated_eggs+untreated_juvenile+placenta #sps. 2
	A	B	stat	p.value
ASV3136	0.9696	0.1565	0.39	0.029	*	Bacteroidetes	Bacteroidia	Flavobacteriales	Flavobacteriaceae	Psychroserpens
ASV2720	0.8975	0.1652	0.385	0.019	*	Bacteroidetes	Bacteroidia	Sphingobacteriales	NS11-12 marine group	Ambiguous_taxa
Group hindgut+untreated_juvenile+placenta+testes #sps. 10
	A	B	stat	p.value
ASV1180	0.9536	0.8136	0.881	0.000999	***	Proteobacteria	Gammaproteobacteria	Vibrionales	Vibrionaceae	Vibrio
ASV2960	0.9477	0.491	0.682	0.000999	***	Bacteroidetes	Bacteroidia	Chitinophagales	Saprospiraceae	Portibacter
ASV6356	0.9687	0.4731	0.677	0.000999	***	Proteobacteria	Alphaproteobacteria	Rhodobacterales	Rhodobacteraceae	Loktanella
ASV878	0.9838	0.3978	0.626	0.000999	***	Proteobacteria	Gammaproteobacteria	Alteromonadales	Colwelliaceae	Colwellia
ASV4568	0.9771	0.3297	0.568	0.001998	**	Epsilonbacteraeota	Campylobacteria	Campylobacterales	Arcobacteraceae	Arcobacter
ASV324	0.9934	0.3047	0.55	0.008991	**	Proteobacteria	Gammaproteobacteria	Oceanospirillales	Saccharospirillaceae	Oleispira
ASV458	0.9667	0.2688	0.51	0.001998	**	Proteobacteria	Gammaproteobacteria	Oceanospirillales	Nitrincolaceae	Neptunomonas
ASV2963	0.9613	0.2401	0.48	0.006993	**	Bacteroidetes	Bacteroidia	Chitinophagales	37-13	uncultured Bacteroidetes bacterium
ASV6241	0.9541	0.1935	0.43	0.027972	*	Proteobacteria	Alphaproteobacteria	Rhodobacterales	Rhodobacteraceae	Tateyamaria
ASV3691	0.9416	0.1649	0.394	0.047952	*	Actinobacteria	Actinobacteria	Corynebacteriales	Mycobacteriaceae	Mycobacterium
Group untreated_eggs+untreated_juvenile+placenta+sterilized_juvenile #sps. 1
	A	B	stat	p.value
ASV1620	0.887	0.1497	0.364	0.019	*	Proteobacteria	Gammaproteobacteria	Pseudomonadales	Moraxellaceae	Psychrobacter
Group untreated_eggs+untreated_juvenile+placenta+testes #sps. 5
	A	B	stat	p.value
ASV2686	0.9067	0.6442	0.764	0.000999	***	Bacteroidetes	Bacteroidia	Flavobacteriales	Cryomorphaceae	uncultured
ASV2645	0.9119	0.5	0.675	0.000999	***	Bacteroidetes	Bacteroidia	Flavobacteriales	Crocinitomicaceae	uncultured
ASV5840	0.9565	0.274	0.512	0.000999	***	Proteobacteria	Alphaproteobacteria	Rhizobiales	Rhizobiaceae	Lentilitoribacter
ASV5988	0.9315	0.1827	0.413	0.008991	**	Proteobacteria	Alphaproteobacteria	Caulobacterales	Hyphomonadaceae	Hellea
ASV5811	0.966	0.125	0.347	0.025974	*	Proteobacteria	Alphaproteobacteria	Rhizobiales	Rhizobiaceae	Hoeflea
Group untreated_eggs+untreated_juvenile+sterilized_eggs+sterilized_juvenile #sps. 1
	A	B	stat	p.value
ASV4299	0.8842	0.1504	0.365	0.00899	**	Firmicutes	Bacilli	Lactobacillales	Carnobacteriaceae	Granulicatella
Group untreated_eggs+untreated_juvenile+sterilized_juvenile+testes #sps. 1
	A	B	stat	p.value
ASV1825	0.8852	0.1593	0.376	0.023	*	Proteobacteria	Gammaproteobacteria	Betaproteobacteriales	Burkholderiaceae	Acidovorax
Group untreated_juvenile+placenta+sterilized_eggs+testes #sps. 1
	A	B	stat	p.value
ASV92	0.9436	0.2019	0.437	0.014	*	Proteobacteria	Gammaproteobacteria	Ectothiorhodospirales	Ectothiorhodospiraceae	uncultured
Group hindgut+untreated_eggs+untreated_juvenile+placenta+testes #sps. 12
	A	B	stat	p.value
ASV980	0.9722	0.7239	0.839	0.000999	***	Proteobacteria	Gammaproteobacteria	Alteromonadales	Pseudoalteromonadaceae	Pseudoalteromonas
ASV824	0.9655	0.6566	0.796	0.000999	***	Proteobacteria	Gammaproteobacteria	Alteromonadales	Shewanellaceae	Shewanella
ASV6503	0.9596	0.5724	0.741	0.000999	***	Proteobacteria	Alphaproteobacteria	Rhodobacterales	Rhodobacteraceae	uncultured
ASV1085	0.9211	0.4613	0.652	0.012987	*	Proteobacteria	Gammaproteobacteria	Vibrionales	Vibrionaceae	Aliivibrio
ASV6185	0.9888	0.3502	0.588	0.000999	***	Proteobacteria	Alphaproteobacteria	Rhodobacterales	Rhodobacteraceae	Marivita
ASV1075	0.9336	0.3636	0.583	0.005994	**	Proteobacteria	Gammaproteobacteria	Vibrionales	Vibrionaceae	Photobacterium
ASV4859	0.967	0.2525	0.494	0.003996	**	Planctomycetes	OM190	uncultured marine bacterium	uncultured marine bacterium	uncultured marine bacterium
ASV5266	0.9551	0.2256	0.464	0.011988	*	Proteobacteria	Deltaproteobacteria	Bdellovibrionales	Bacteriovoracaceae	Peredibacter
ASV5725	0.971	0.2155	0.457	0.013986	*	Proteobacteria	Alphaproteobacteria	Sphingomonadales	Sphingomonadaceae	Erythrobacter
ASV563	0.9818	0.2088	0.453	0.003996	**	Proteobacteria	Gammaproteobacteria	Cellvibrionales	Spongiibacteraceae	BD1-7 clade
ASV5620	1	0.1481	0.385	0.020979	*	Proteobacteria	Alphaproteobacteria	Rhodospirillales	Terasakiellaceae	uncultured
ASV5028	1	0.1347	0.367	0.040959	*	Proteobacteria	Deltaproteobacteria	Bradymonadales	uncultured delta proteobacterium	uncultured delta proteobacterium
Group untreated_eggs+untreated_juvenile+placenta+sterilized_eggs+sterilized_juvenile #sps. 1
	A	B	stat	p.value
ASV1984	0.9656	0.122	0.343	0.018	*	Proteobacteria	Gammaproteobacteria	Xanthomonadales	Rhodanobacteraceae	Rhodanobacter
Group untreated_eggs+placenta+sterilized_eggs+sterilized_juvenile+testes #sps. 1
	A	B	stat	p.value
ASV4274	0.9178	0.2579	0.487	0.043	*	Firmicutes	Bacilli	Lactobacillales	Streptococcaceae	Streptococcus
Group untreated_eggs+untreated_juvenile+placenta+sterilized_eggs+sterilized_juvenile+testes #sps. 24
	A	B	stat	p.value
ASV4206	0.9671	0.8566	0.91	0.000999	***	Firmicutes	Bacilli	Lactobacillales	Carnobacteriaceae	Alkalibacterium
ASV739	0.9697	0.8309	0.898	0.000999	***	Proteobacteria	Gammaproteobacteria	Enterobacteriales	Enterobacteriaceae	Serratia
ASV712	0.9654	0.7537	0.853	0.000999	***	Proteobacteria	Gammaproteobacteria	Enterobacteriales	Enterobacteriaceae	Yersinia
ASV4573	0.9567	0.7059	0.822	0.000999	***	Epsilonbacteraeota	Campylobacteria	Campylobacterales	Sulfurospirillaceae	Sulfurospirillum
ASV1915	0.9678	0.6949	0.82	0.000999	***	Proteobacteria	Gammaproteobacteria	Betaproteobacteriales	Chromobacteriaceae	Paludibacterium
ASV263	0.9558	0.6654	0.798	0.000999	***	Proteobacteria	Gammaproteobacteria	Oceanospirillales	Halomonadaceae	Halomonas
ASV3275	0.9649	0.6397	0.786	0.000999	***	Bacteroidetes	Bacteroidia	Flavobacteriales	Weeksellaceae	Chryseobacterium
ASV4149	0.9515	0.6324	0.776	0.000999	***	Firmicutes	Negativicutes	Selenomonadales	Acidaminococcaceae	Acidaminococcus
ASV4066	0.9654	0.6066	0.765	0.000999	***	Firmicutes	Clostridia	Clostridiales	Clostridiaceae 1	Clostridium sensu stricto 5
ASV4136	0.9533	0.5956	0.754	0.000999	***	Firmicutes	Negativicutes	Selenomonadales	Veillonellaceae	Zymophilus
ASV1638	0.9712	0.489	0.689	0.000999	***	Proteobacteria	Gammaproteobacteria	Pseudomonadales	Moraxellaceae	Acinetobacter
ASV1753	0.9676	0.4338	0.648	0.000999	***	Proteobacteria	Gammaproteobacteria	Betaproteobacteriales	Burkholderiaceae	Janthinobacterium
ASV1736	0.9468	0.3713	0.593	0.002997	**	Proteobacteria	Gammaproteobacteria	Betaproteobacteriales	Burkholderiaceae	Undibacterium
ASV792	0.9775	0.3566	0.59	0.000999	***	Proteobacteria	Gammaproteobacteria	Enterobacteriales	Enterobacteriaceae	Morganella
ASV2562	0.9574	0.3529	0.581	0.000999	***	Bacteroidetes	Bacteroidia	Sphingobacteriales	Sphingobacteriaceae	Pedobacter
ASV4348	0.9218	0.364	0.579	0.007992	**	Firmicutes	Bacilli	Bacillales	Staphylococcaceae	Staphylococcus
ASV3750	0.9506	0.3493	0.576	0.001998	**	Actinobacteria	Actinobacteria	Corynebacteriales	Corynebacteriaceae	Corynebacterium 1
ASV3650	0.9543	0.3346	0.565	0.000999	***	Actinobacteria	Actinobacteria	Propionibacteriales	Propionibacteriaceae	Cutibacterium
ASV679	0.9681	0.2647	0.506	0.004995	**	Proteobacteria	Gammaproteobacteria	Alteromonadales	Alteromonadaceae	Rheinheimera
ASV1919	0.9637	0.2426	0.484	0.006993	**	Proteobacteria	Gammaproteobacteria	Betaproteobacteriales	Chromobacteriaceae	Aquitalea
ASV4155	0.9959	0.2279	0.476	0.000999	***	Firmicutes	Negativicutes	Selenomonadales	Veillonellaceae	Pelosinus
ASV6097	0.984	0.2279	0.474	0.024975	*	Proteobacteria	Alphaproteobacteria	Rhodobacterales	Rhodobacteraceae	Paracoccus
ASV1597	0.9527	0.2243	0.462	0.037962	*	Proteobacteria	Gammaproteobacteria	Pseudomonadales	Moraxellaceae	Enhydrobacter
ASV1952	0.9804	0.2059	0.449	0.018981	*	Proteobacteria	Gammaproteobacteria	Xanthomonadales	Xanthomonadaceae	Luteimonas
---
Signif. codes: 0 ‘***’ 0.001 ‘**’ 0.01 ‘*’ 0.05 ‘.’ 0.1 ‘ ’ 1
