## Supplementary Table 3 for "The source of microbial transmission influences niche colonization and microbiome development"

### Sheet: Tabelle1
Supplementary Table 3:
---------------------------
Multilevel pattern analysis; vertical transmission of microbiota during male pregnancy; gravity stages
---------------------------
Association function: IndVal.g
Significance level (alpha): 0.05
Signif. codes: 0 ‘***’ 0.001 ‘**’ 0.01 ‘*’ 0.05 ‘.’ 0.1 ‘ ’ 1					early, mid, late and non are refering to male pregnancy stages
---------------------------
Total number of species: 278
Selected number of species: 86
Number of species associated to 1 group: 15
Number of species associated to 2 groups: 10
Number of species associated to 3 groups: 19
Number of species associated to 4 groups: 42
---------------------------
List of species associated to each combination:
Group late #sps. 12
	A	B	stat	p.value		Phylum	Class	Order	Family	Genus
ASV3058	0.81929	0.39326	0.568	0.005994	**	Bacteroidetes	Bacteroidia	Flavobacteriales	Flavobacteriaceae	Flavobacterium
ASV3235	0.65434	0.46067	0.549	0.000999	***	Bacteroidetes	Bacteroidia	Flavobacteriales	Flavobacteriaceae	Croceitalea
ASV1397	0.72771	0.37079	0.519	0.001998	**	Proteobacteria	Gammaproteobacteria	Thiotrichales	Thiotrichaceae	Thiothrix
ASV5618	0.97796	0.24719	0.492	0.000999	***	Proteobacteria	Alphaproteobacteria	Rhodospirillales	Thalassospiraceae	Thalassospira
ASV2985	0.997	0.16854	0.41	0.000999	***	Bacteroidetes	Bacteroidia	Flavobacteriales	Flavobacteriaceae	Tenacibaculum
ASV2978	0.70453	0.20225	0.377	0.000999	***	Bacteroidetes	Bacteroidia	Flavobacteriales	Flavobacteriaceae	uncultured
ASV3005	0.71713	0.19101	0.37	0.000999	***	Bacteroidetes	Bacteroidia	Flavobacteriales	Flavobacteriaceae	Polaribacter 4
ASV5624	0.98112	0.10112	0.315	0.000999	***	Proteobacteria	Alphaproteobacteria	Rhodospirillales	Terasakiellaceae	Terasakiella
ASV2716	0.71197	0.13483	0.31	0.018981	*	Bacteroidetes	Bacteroidia	Sphingobacteriales	NS11-12 marine group	uncultured bacterium
ASV2982	0.9087	0.08989	0.286	0.004995	**	Bacteroidetes	Bacteroidia	Flavobacteriales	Flavobacteriaceae	[Polaribacter] huanghezhanensis
ASV1930	0.6543	0.07865	0.227	0.030969	*	Proteobacteria	Gammaproteobacteria	Gammaproteobacteria Incertae Sedis	Unknown Family	uncultured
ASV2772	0.69374	0.06742	0.216	0.04995	*	Bacteroidetes	Bacteroidia	Chitinophagales	Chitinophagaceae	uncultured
Group none #sps. 3
	A	B	stat	p.value
ASV6034	0.9152	0.1111	0.319	0.000999	***	Proteobacteria	Alphaproteobacteria	Caulobacterales	Parvularculaceae	uncultured
ASV2817	0.8206	0.1111	0.302	0.011988	*	Bacteroidetes	Bacteroidia	Chitinophagales	Saprospiraceae	Saprospira
ASV5891	0.6788	0.1111	0.275	0.00999	**	Proteobacteria	Alphaproteobacteria	Rhizobiales	Rhizobiaceae	Allorhizobium-Neorhizobium-Pararhizobium-Rhizobium
Group late+mid #sps. 2
	A	B	stat	p.value
ASV210	0.942	0.5801	0.739	0.000999	***	Proteobacteria	Gammaproteobacteria	Oceanospirillales	Marinomonadaceae	Marinomonas
ASV55	0.7894	0.1547	0.349	0.012987	*	Proteobacteria	Alphaproteobacteria	Rickettsiales	Rickettsiaceae	Candidatus Megaira
Group late+none #sps. 7
	A	B	stat	p.value
ASV5584	0.88762	0.38462	0.584	0.000999	***	Proteobacteria	Alphaproteobacteria	Rhodovibrionales	Kiloniellaceae	Kiloniella
ASV4568	0.87082	0.37063	0.568	0.000999	***	Epsilonbacteraeota	Campylobacteria	Campylobacterales	Arcobacteraceae	Arcobacter
ASV5905	0.85148	0.1958	0.408	0.001998	**	Proteobacteria	Alphaproteobacteria	Rhizobiales	Stappiaceae	Labrenzia
ASV525	0.73701	0.2028	0.387	0.015984	*	Proteobacteria	Gammaproteobacteria	Oceanospirillales	Halomonadaceae	Oceanospirillum
ASV533	0.86903	0.15385	0.366	0.000999	***	Proteobacteria	Gammaproteobacteria	Oceanospirillales	Saccharospirillaceae	Oceanobacter
ASV5568	0.76443	0.15385	0.343	0.033966	*	Proteobacteria	Alphaproteobacteria	Rickettsiales	AB1	Sinorickettsia chlamys
ASV5382	0.97627	0.05594	0.234	0.023976	*	Proteobacteria	Alphaproteobacteria	Micavibrionales	uncultured	uncultured bacterium
Group mid+none #sps. 1
	A	B	stat	p.value
ASV1518	0.83183	0.08904	0.272	0.046	*	Proteobacteria	Gammaproteobacteria	EC3	uncultured Coxiellaceae bacterium	uncultured Coxiellaceae bacterium
Group early+female+mid #sps. 1
	A	B	stat	p.value
ASV675	0.8797	0.1835	0.402	0.00599	**	Proteobacteria	Gammaproteobacteria	Alteromonadales	Alteromonadaceae	Alishewanella
Group early+female+none #sps. 2
	A	B	stat	p.value
ASV1825	0.87683	0.15556	0.369	0.003	**	Proteobacteria	Gammaproteobacteria	Betaproteobacteriales	Burkholderiaceae	Acidovorax
ASV1777	0.88654	0.08889	0.281	0.024	*	Proteobacteria	Gammaproteobacteria	Betaproteobacteriales	Burkholderiaceae	Ralstonia
Group early+late+none #sps. 2
	A	B	stat	p.value
ASV6241	0.85402	0.21395	0.427	0.00899	**	Proteobacteria	Alphaproteobacteria	Rhodobacterales	Rhodobacteraceae	Tateyamaria
ASV6198	1	0.05581	0.236	0.04396	*	Proteobacteria	Alphaproteobacteria	Rhodobacterales	Rhodobacteraceae	Amylibacter
Group early+mid+none #sps. 2
	A	B	stat	p.value
ASV5817	0.9033	0.2248	0.451	0.000999	***	Proteobacteria	Alphaproteobacteria	Rhizobiales	Rhizobiaceae	uncultured
ASV1059	0.9811	0.1147	0.335	0.010989	*	Proteobacteria	Gammaproteobacteria	Alteromonadales	Alteromonadaceae	Glaciecola
Group late+mid+none #sps. 12
	A	B	stat	p.value
ASV324	0.9257	0.2851	0.514	0.010989	*	Proteobacteria	Gammaproteobacteria	Oceanospirillales	Saccharospirillaceae	Oleispira
ASV2488	0.9569	0.2638	0.502	0.000999	***	Bacteroidetes	Bacteroidia	Cytophagales	Cyclobacteriaceae	Fabibacter
ASV1999	0.9452	0.2553	0.491	0.000999	***	Proteobacteria	Gammaproteobacteria	Gammaproteobacteria Incertae Sedis	Unknown Family	Marinicella
ASV2963	0.9492	0.2383	0.476	0.002997	**	Bacteroidetes	Bacteroidia	Chitinophagales	37-13	uncultured Bacteroidetes bacterium
ASV1055	0.9231	0.1915	0.42	0.006993	**	Proteobacteria	Gammaproteobacteria	Alteromonadales	Alteromonadaceae	uncultured
ASV92	0.9034	0.1915	0.416	0.046953	*	Proteobacteria	Gammaproteobacteria	Ectothiorhodospirales	Ectothiorhodospiraceae	uncultured
ASV3220	0.9092	0.1745	0.398	0.005994	**	Bacteroidetes	Bacteroidia	Flavobacteriales	Flavobacteriaceae	Maribacter
ASV5363	0.9451	0.166	0.396	0.002997	**	Proteobacteria	Alphaproteobacteria	Micavibrionales	Micavibrionaceae	uncultured
ASV5309	0.9267	0.1532	0.377	0.004995	**	Proteobacteria	Deltaproteobacteria	Bdellovibrionales	Bacteriovoracaceae	Halobacteriovorax
ASV554	0.9273	0.1234	0.338	0.01998	*	Proteobacteria	Gammaproteobacteria	Oceanospirillales	Saccharospirillaceae	Oceaniserpentilla
ASV157	0.9344	0.1192	0.334	0.030969	*	Proteobacteria	Gammaproteobacteria	Arenicellales	Arenicellaceae	Perspicuibacter
ASV465	1	0.0766	0.277	0.024975	*	Proteobacteria	Gammaproteobacteria	Oceanospirillales	Nitrincolaceae	Neptuniibacter
Group early+female+late+none #sps. 1
	A	B	stat	p.value
ASV1075	0.919	0.3494	0.567	0.018	*	Proteobacteria	Gammaproteobacteria	Vibrionales	Vibrionaceae	Photobacterium
Group early+female+mid+none #sps. 5
	A	B	stat	p.value
ASV2562	0.8972	0.3603	0.569	0.002997	**	Bacteroidetes	Bacteroidia	Sphingobacteriales	Sphingobacteriaceae	Pedobacter
ASV3750	0.9307	0.3419	0.564	0.003996	**	Actinobacteria	Actinobacteria	Corynebacteriales	Corynebacteriaceae	Corynebacterium 1
ASV792	0.9316	0.3382	0.561	0.000999	***	Proteobacteria	Gammaproteobacteria	Enterobacteriales	Enterobacteriaceae	Morganella
ASV1919	0.9181	0.2316	0.461	0.042957	*	Proteobacteria	Gammaproteobacteria	Betaproteobacteriales	Chromobacteriaceae	Aquitalea
ASV4155	0.9614	0.2096	0.449	0.002997	**	Firmicutes	Negativicutes	Selenomonadales	Veillonellaceae	Pelosinus
Group early+late+mid+none #sps. 36
	A	B	stat	p.value
ASV3171	0.9868	0.7785	0.877	0.000999	***	Bacteroidetes	Bacteroidia	Flavobacteriales	Flavobacteriaceae	Spongiivirga
ASV6474	0.984	0.6482	0.799	0.000999	***	Proteobacteria	Alphaproteobacteria	Rhodobacterales	Rhodobacteraceae	Sulfitobacter
ASV3080	0.9801	0.6221	0.781	0.000999	***	Bacteroidetes	Bacteroidia	Flavobacteriales	Flavobacteriaceae	Dokdonia
ASV5680	0.9785	0.5407	0.727	0.000999	***	Proteobacteria	Alphaproteobacteria	Sphingomonadales	Sphingomonadaceae	Altererythrobacter
ASV2884	0.9887	0.5342	0.727	0.000999	***	Bacteroidetes	Bacteroidia	Chitinophagales	Saprospiraceae	uncultured
ASV2960	0.977	0.4463	0.66	0.000999	***	Bacteroidetes	Bacteroidia	Chitinophagales	Saprospiraceae	Portibacter
ASV6356	0.9786	0.43	0.649	0.000999	***	Proteobacteria	Alphaproteobacteria	Rhodobacterales	Rhodobacteraceae	Loktanella
ASV6128	0.997	0.4104	0.64	0.000999	***	Proteobacteria	Alphaproteobacteria	Rhodobacterales	Rhodobacteraceae	Defluviimonas
ASV2805	0.9903	0.4104	0.638	0.001998	**	Bacteroidetes	Bacteroidia	Chitinophagales	Saprospiraceae	Lewinella
ASV2645	0.9566	0.4235	0.636	0.001998	**	Bacteroidetes	Bacteroidia	Flavobacteriales	Crocinitomicaceae	uncultured
ASV2677	0.981	0.3648	0.598	0.000999	***	Bacteroidetes	Bacteroidia	Flavobacteriales	Cryomorphaceae	NS10 marine group
ASV2668	0.9575	0.3713	0.596	0.004995	**	Bacteroidetes	Bacteroidia	Flavobacteriales	Crocinitomicaceae	Crocinitomix
ASV5043	0.9835	0.3453	0.583	0.001998	**	Proteobacteria	Deltaproteobacteria	Bradymonadales	Deltaproteobacteria bacterium SKP-2	Deltaproteobacteria bacterium SKP-2
ASV878	0.962	0.3485	0.579	0.02997	*	Proteobacteria	Gammaproteobacteria	Alteromonadales	Colwelliaceae	Colwellia
ASV5705	0.988	0.3257	0.567	0.000999	***	Proteobacteria	Alphaproteobacteria	Sphingomonadales	Sphingomonadaceae	Sphingorhabdus
ASV6185	0.9564	0.329	0.561	0.012987	*	Proteobacteria	Alphaproteobacteria	Rhodobacterales	Rhodobacteraceae	Marivita
ASV126	0.9843	0.3094	0.552	0.001998	**	Proteobacteria	Gammaproteobacteria	Thiohalorhabdales	Thiohalorhabdaceae	Granulosicoccus
ASV6224	0.9726	0.3062	0.546	0.002997	**	Proteobacteria	Alphaproteobacteria	Rhodobacterales	Rhodobacteraceae	Litoreibacter
ASV868	0.9629	0.2964	0.534	0.004995	**	Proteobacteria	Gammaproteobacteria	Alteromonadales	Colwelliaceae	Thalassotalea
ASV3189	0.9952	0.2769	0.525	0.000999	***	Bacteroidetes	Bacteroidia	Flavobacteriales	Flavobacteriaceae	Ulvibacter
ASV6394	0.9571	0.2671	0.506	0.023976	*	Proteobacteria	Alphaproteobacteria	Rhodobacterales	Rhodobacteraceae	Ruegeria
ASV2824	1	0.2443	0.494	0.000999	***	Bacteroidetes	Bacteroidia	Chitinophagales	Saprospiraceae	Aureispira
ASV2520	0.9761	0.241	0.485	0.032967	*	Bacteroidetes	Bacteroidia	Flavobacteriales	Cryomorphaceae	Owenweeksia
ASV458	0.9605	0.2313	0.471	0.028971	*	Proteobacteria	Gammaproteobacteria	Oceanospirillales	Nitrincolaceae	Neptunomonas
ASV2936	0.9916	0.215	0.462	0.004995	**	Bacteroidetes	Bacteroidia	Chitinophagales	Saprospiraceae	Rubidimonas
ASV6441	0.9746	0.2182	0.461	0.035964	*	Proteobacteria	Alphaproteobacteria	Rhodobacterales	Rhodobacteraceae	Pseudophaeobacter
ASV5840	0.9683	0.215	0.456	0.013986	*	Proteobacteria	Alphaproteobacteria	Rhizobiales	Rhizobiaceae	Lentilitoribacter
ASV2784	0.9967	0.1792	0.423	0.002997	**	Bacteroidetes	Bacteroidia	Flavobacteriales	NS9 marine group	uncultured Flavobacterium sp.
ASV6001	0.9911	0.1694	0.41	0.042957	*	Proteobacteria	Alphaproteobacteria	Caulobacterales	Hyphomonadaceae	uncultured
ASV5831	1	0.1531	0.391	0.018981	*	Proteobacteria	Alphaproteobacteria	Rhizobiales	Rhizobiaceae	Ahrensia
ASV5988	0.9547	0.1596	0.39	0.033966	*	Proteobacteria	Alphaproteobacteria	Caulobacterales	Hyphomonadaceae	Hellea
ASV4884	0.985	0.1498	0.384	0.01998	*	Planctomycetes	OM190	Ambiguous_taxa	Ambiguous_taxa	Ambiguous_taxa
ASV6219	0.9759	0.1336	0.361	0.037962	*	Proteobacteria	Alphaproteobacteria	Rhodobacterales	Rhodobacteraceae	Planktotalea
ASV5867	1	0.1173	0.342	0.026973	*	Proteobacteria	Alphaproteobacteria	Rhizobiales	Rhizobiaceae	Pseudahrensia
ASV2424	1	0.114	0.338	0.043956	*	Bacteroidetes	Bacteroidia	Cytophagales	Flammeovirgaceae	uncultured
ASV6021	1	0.101	0.318	0.04995	*	Proteobacteria	Alphaproteobacteria	Caulobacterales	Parvularculaceae	Parvularcula
---
