## Supplementary Table 4 for "The source of microbial transmission influences niche colonization and microbiome development"

### Sheet: Tabelle1
Supplementary Table 4
---------------------------
Sourcetracker analysis, vertical transmission, Data underlying Figure 3
---------------------------
	source microbiome										sink microbiome
sample ID	hindgut	none treated eggs	PBS	placenta	PVPI	sterilized eggs	testes	water	Unknown	sample #	gravity	treatment
I27394_L1	0.0326316	0.193684	0.171579	0.0410526	0.0557895	0.416842	0.06	0.0168421	0.0115789	27	early pregnant	untreated juveniles
I27292_L1	0.0035	0.0652	0.0717	0.1468	0.0242	0.6502	0.0232	0.0036	0.0116	14	early pregnant	untreated juveniles
I27307_L1	0.0067	0.083	0.0489	0.2178	0.0119	0.5626	0.0261	0.0032	0.0398	19	early pregnant	untreated juveniles
I27327_L1	0	0.222222	0.211111	0.0444444	0.188889	0.244444	0.0888889	0	0	13	early pregnant	untreated juveniles
I27345_L1	0.014	0.0845	0.0609	0.4841	0.0132	0.2536	0.0438	0.0052	0.0407	24	early pregnant	untreated juveniles
I27367_L1	0.0018	0.0749	0.0437	0.0194	0.0138	0.8194	0.0102	0.0067	0.0101	44	early pregnant	untreated juveniles
I27408_L1	0	0.1	0.5	0	0.3	0.1	0	0	0	32	early pregnant	untreated juveniles
I27427_L1	0.0522	0.082	0.0479	0.3037	0.0075	0.0907	0.3633	0.0166	0.0361	45	early pregnant	untreated juveniles
I27428_L1	0.0011	0.0756	0.137	0.0838	0.0104	0.6677	0.0113	0.0023	0.0108	47	early pregnant	untreated juveniles
I27471_L1	0.8537	0.0195	0.0102	0.0063	0.0071	0.0134	0.0652	0.0193	0.0053	61	early pregnant	untreated juveniles
I27476_L1	0.0064	0.1784	0.0782	0.2144	0.0357	0.3652	0.023	0.0133	0.0854	48	early pregnant	untreated juveniles
I27505_L1	0.143578	0.188991	0.0972477	0.157339	0.0288991	0.175688	0.169266	0.0348624	0.00412845	59	early pregnant	untreated juveniles
I27527_L1	0.159	0.0484	0.0137	0.2613	0.1282	0.0221	0.327	0.0258	0.0145	55	early pregnant	untreated juveniles
I27608_L1	0.0027	0.0995	0.0597	0.1421	0.011	0.6608	0.0131	0.0016	0.0095	73	early pregnant	untreated juveniles
I27250_L1	0.0104	0.0726	0.0685	0.5716	0.0102	0.0825	0.0343	0.0069	0.143	1	late pregnant	untreated juveniles
I27353_L1	0.0699	0.0346	0.0281	0.0301	0.006	0.0269	0.0566	0.0172	0.7306	39	late pregnant	untreated juveniles
I27387_L1	0.0021	0.0489	0.0526	0.1937	0.0224	0.2606	0.0142	0.0023	0.4032	36	late pregnant	untreated juveniles
I27449_L1	0.0105	0.0103	0.0115	0.1997	0.0143	0.009	0.0146	0.0708	0.6593	65	late pregnant	untreated juveniles
I27465_L1	0.0045	0.0298	0.0284	0.0497	0.0123	0.0596	0.0174	0.0029	0.7954	50	late pregnant	untreated juveniles
I27466_L1	0.008	0.0284	0.0217	0.8136	0.0149	0.0257	0.0149	0.0068	0.066	52	late pregnant	untreated juveniles
I27474_L1	0.0309	0.0204	0.0175	0.6082	0.0051	0.0164	0.0629	0.0247	0.2139	67	late pregnant	untreated juveniles
I27499_L1	0.0162	0.0673	0.0371	0.078	0.0171	0.0475	0.027	0.0402	0.6696	69	late pregnant	untreated juveniles
I27509_L1	0.0351351	0.019305	0.0142857	0.526255	0.0065637	0.0084942	0.0266409	0.348263	0.0150579	66	late pregnant	untreated juveniles
I27520_L1	0.02	0.08	0.16	0.36	0.04	0.18	0.14	0	0.02	92	late pregnant	untreated juveniles
I27546_L1	0.6116	0.0049	0.0065	0.2516	0.0268	0.0044	0.0794	0.0071	0.0077	93	late pregnant	untreated juveniles
I27557_L1	0.7261	0.0121	0.0117	0.1108	0.0029	0.0104	0.0669	0.0531	0.006	90	late pregnant	untreated juveniles
I27588_L1	0.00542373	0.0142373	0.0132203	0.377288	0.0338983	0.00542374	0.0166102	0.00711866	0.52678	94	late pregnant	untreated juveniles
I27590_L1	0.0108911	0.0504951	0.0663366	0.360396	0.0277228	0.0485149	0.0366337	0.0257426	0.373267	95	late pregnant	untreated juveniles
I27592_L1	0.00481368	0.00885096	0.0184782	0.835559	0.00559008	0.0031056	0.0104038	0.0492236	0.0639751	89	late pregnant	untreated juveniles
I27607_L1	0.1792	0.0105	0.0145	0.2659	0.0081	0.01	0.0677	0.16	0.2841	71	late pregnant	untreated juveniles
I27610_L1	0.0134	0.0085	0.0117	0.3189	0.0076	0.0069	0.0205	0.1288	0.4837	77	late pregnant	untreated juveniles
I27612_L1	0.0063	0.0109	0.0125	0.1953	0.01	0.013	0.0123	0.0505	0.6892	81	late pregnant	untreated juveniles
I27252_L1	0.0068	0.0939	0.0368	0.3421	0.0545	0.3894	0.0292	0.0038	0.0435	5	mid pregnant	untreated juveniles
I27257_L1	0.0026	0.0963	0.0385	0.1184	0.0132	0.7042	0.0152	0.0009	0.0107	15	mid pregnant	untreated juveniles
I27282_L1	0.7167	0.0308	0.0422	0.0135	0.0051	0.0411	0.1379	0.0088	0.0039	17	mid pregnant	untreated juveniles
I27289_L1	0.0046	0.1623	0.0515	0.314	0.0325	0.3159	0.021	0.0027	0.0955	8	mid pregnant	untreated juveniles
I27309_L1	0.0101	0.1846	0.0696	0.2029	0.01	0.466	0.033	0.006	0.0178	23	mid pregnant	untreated juveniles
I27317_L1	0.00368422	0.216316	0.126842	0.102105	0.0278947	0.434737	0.0478947	0.00421054	0.0363158	16	mid pregnant	untreated juveniles
I27322_L1	0	0.28	0.18	0.06	0.14	0.2	0.12	0.02	0	2	mid pregnant	untreated juveniles
I27326_L1	0.0230769	0.246154	0.130769	0.0538462	0.146154	0.130769	0.0384615	0.00769231	0.223077	11	mid pregnant	untreated juveniles
I27330_L1	0	0.133333	0.1	0.133333	0.116667	0.116667	0.133333	0	0.266667	18	mid pregnant	untreated juveniles
I27360_L1	0.0056	0.0899	0.0701	0.4926	0.0079	0.2006	0.0261	0.0016	0.1056	31	mid pregnant	untreated juveniles
I27386_L1	0.0047	0.054	0.1178	0.6383	0.0171	0.114	0.0173	0.0144	0.0224	41	mid pregnant	untreated juveniles
I27388_L1	0.0084	0.1573	0.1515	0.3406	0.0144	0.1926	0.0268	0.0239	0.0845	38	mid pregnant	untreated juveniles
I27470_L1	0.4241	0.0253	0.0192	0.2506	0.0211	0.0212	0.1882	0.0325	0.0178	60	mid pregnant	untreated juveniles
I27475_L1	0.0636	0.0456	0.0493	0.4279	0.0145	0.0546	0.16	0.0194	0.1651	68	mid pregnant	untreated juveniles
I27526_L1	0.0125	0.0991	0.0605	0.3972	0.0136	0.1582	0.0283	0.2005	0.0301	53	mid pregnant	untreated juveniles
I27559_L1	0.0831	0.0244	0.0454	0.0203	0.0067	0.0329	0.0658	0.149	0.5724	70	mid pregnant	untreated juveniles
I27587_L1	0.0049505	0.0782178	0.0742574	0.476238	0.0792079	0.107921	0.0405941	0.0059406	0.132673	78	mid pregnant	untreated juveniles
I27621_L1	0.9214	0.0065	0.0035	0.0369	0.0023	0.0042	0.0166	0.0047	0.0039	75	mid pregnant	untreated juveniles
I27627_L1	0.0055	0.0298	0.0351	0.2362	0.0453	0.065	0.0239	0.0037	0.5555	88	mid pregnant	untreated juveniles
I27430_L1	0.0172	0.1739	0.0479	0.3699	0.0146	0.2738	0.0758	0.0112	0.0157	27	early pregnant	surface sterilized juveniles
I27464_L1	0.001	0.0346	0.1135	0.0046	0.0134	0.8226	0.0072	0.0002	0.0029	47	early pregnant	surface sterilized juveniles
I27260_L1	0.0013	0.0595	0.0468	0.1654	0.0131	0.6945	0.0142	0.0005	0.0047	19	early pregnant	surface sterilized juveniles
I27280_L1	0.0097	0.0723	0.0731	0.0121	0.0138	0.7757	0.0232	0.0037	0.0164	13	early pregnant	surface sterilized juveniles
I27361_L1	0.0043	0.0612	0.0444	0.0305	0.0091	0.8236	0.0183	0.002	0.0066	32	early pregnant	surface sterilized juveniles
I27380_L1	0.002	0.0759	0.0318	0.0403	0.0097	0.8197	0.0123	0.0004	0.0079	45	early pregnant	surface sterilized juveniles
I27393_L1	0.0438849	0.189209	0.130216	0.0194245	0.0517986	0.489928	0.0676259	0	0.00791366	24	early pregnant	surface sterilized juveniles
I27415_L1	0.09	0.08	0.16	0.08	0.12	0.23	0.21	0.03	0	44	early pregnant	surface sterilized juveniles
I27458_L1	0.1023	0.1706	0.0681	0.0072	0.0102	0.4905	0.1296	0.0146	0.0069	59	early pregnant	surface sterilized juveniles
I27480_L1	0.014	0.1751	0.0547	0.0848	0.0116	0.6092	0.0325	0.0131	0.005	55	early pregnant	surface sterilized juveniles
I27483_L1	0.7925	0.0357	0.0219	0.0066	0.0053	0.0284	0.0971	0.0096	0.0029	61	early pregnant	surface sterilized juveniles
I27561_L1	0.00100333	0.0613712	0.061204	0.00785953	0.0302676	0.825084	0.0125418	0.00033444	0.00033444	73	early pregnant	surface sterilized juveniles
I27298_L1	0.0019	0.069	0.0307	0.0133	0.0097	0.8613	0.0107	0.0004	0.003	1	late pregnant	surface sterilized juveniles
I27401_L1	0.0416667	0.220833	0.175	0.075	0.108333	0.229167	0.104167	0.0291667	0.0166667	39	late pregnant	surface sterilized juveniles
I27435_L1	0.0038	0.0762	0.1758	0.1245	0.0117	0.5085	0.023	0.0028	0.0737	36	late pregnant	surface sterilized juveniles
I27462_L1	0.0026	0.05	0.0677	0.0222	0.0326	0.7189	0.0109	0.0137	0.0814	66	late pregnant	surface sterilized juveniles
I27497_L1	0.002	0.0602	0.0489	0.0376	0.0312	0.7982	0.011	0.0029	0.008	65	late pregnant	surface sterilized juveniles
I27514_L1	0.7	0.2	0	0	0	0	0.1	0	0	52	late pregnant	surface sterilized juveniles
I27522_L1	0	0.2	0.2	0.1	0.05	0.4	0.05	0	0	67	late pregnant	surface sterilized juveniles
I27535_L1	0.00303737	0.108878	0.142056	0.0609813	0.0196262	0.628972	0.021729	0.0100467	0.00467287	69	late pregnant	surface sterilized juveniles
I27542_L1	0.0029	0.0515	0.0576	0.1075	0.0305	0.4149	0.0171	0.0031	0.3149	94	late pregnant	surface sterilized juveniles
I27545_L1	0.003	0.0479	0.1148	0.0292	0.028	0.3493	0.015	0.0056	0.4072	89	late pregnant	surface sterilized juveniles
I27563_L1	0.1583	0.0237	0.0312	0.377	0.0064	0.0253	0.1429	0.2171	0.0181	77	late pregnant	surface sterilized juveniles
I27565_L1	0.0072	0.052	0.1108	0.0269	0.0131	0.2152	0.0186	0.0378	0.5184	81	late pregnant	surface sterilized juveniles
I27576_L1	0.2294	0.0605	0.0939	0.013	0.0211	0.2621	0.3114	0.0057	0.0029	93	late pregnant	surface sterilized juveniles
I27579_L1	0.0021	0.0358	0.0719	0.0079	0.0221	0.8397	0.0093	0.0034	0.0078	95	late pregnant	surface sterilized juveniles
I27605_L1	0.0375	0.0625	0.16875	0.01875	0.05	0.05625	0.06875	0.53125	0.00625	90	late pregnant	surface sterilized juveniles
I27629_L1	0.0072	0.0735	0.0611	0.1464	0.0097	0.5526	0.0246	0.0146	0.1103	92	late pregnant	surface sterilized juveniles
I27254_L1	0.003	0.0602	0.0318	0.0076	0.0143	0.8581	0.0096	0.0003	0.0151	8	mid pregnant	surface sterilized juveniles
I27263_L1	0.0007	0.0546	0.0373	0.0113	0.0075	0.8702	0.0081	0.0001	0.0102	2	mid pregnant	surface sterilized juveniles
I27270_L1	0.0014	0.0518	0.0367	0.0054	0.0087	0.8856	0.0077	0.0004	0.0023	16	mid pregnant	surface sterilized juveniles
I27276_L1	0.0014	0.0936	0.0464	0.006	0.0081	0.8301	0.0082	0.001	0.0052	5	mid pregnant	surface sterilized juveniles
I27279_L1	0.0004	0.0792	0.0431	0.0555	0.027	0.7762	0.0105	0.0001	0.008	11	mid pregnant	surface sterilized juveniles
I27295_L1	0.0007	0.0362	0.0383	0.0173	0.0121	0.8797	0.0099	0.0028	0.003	18	mid pregnant	surface sterilized juveniles
I27305_L1	0.0016	0.0805	0.0645	0.0098	0.0121	0.8046	0.0079	0.0027	0.0163	15	mid pregnant	surface sterilized juveniles
I27342_L1	0.35	0.1	0	0.1	0	0	0.45	0	0	17	mid pregnant	surface sterilized juveniles
I27378_L1	0.0088	0.0806	0.1914	0.0085	0.0076	0.6716	0.0148	0.0026	0.0141	41	mid pregnant	surface sterilized juveniles
I27397_L1	0.0064935	0.263636	0.180519	0.0597403	0.0454545	0.355844	0.0688312	0.0012987	0.0181818	23	mid pregnant	surface sterilized juveniles
I27436_L1	0.0019	0.0475	0.0681	0.0051	0.008	0.8564	0.0076	0.0035	0.0019	38	mid pregnant	surface sterilized juveniles
I27479_L1	0.0037	0.0596	0.0531	0.062	0.0102	0.7364	0.0158	0.0011	0.0581	53	mid pregnant	surface sterilized juveniles
I27487_L1	0.008	0.0818	0.0658	0.0793	0.0275	0.6749	0.0218	0.0133	0.0276	68	mid pregnant	surface sterilized juveniles
I27518_L1	0.22	0.04	0	0.04	0	0	0.16	0.06	0.48	60	mid pregnant	surface sterilized juveniles
I27560_L1	0.00216345	0.0685096	0.0923077	0.0115385	0.0524039	0.754567	0.0170673	0	0.00144229	71	mid pregnant	surface sterilized juveniles
I27580_L1	0.004	0.0264	0.034	0.3246	0.1153	0.0533	0.0178	0.0067	0.4179	88	mid pregnant	surface sterilized juveniles
I27598_L1	0.753488	0.0302325	0.027907	0.0209302	0	0.00697674	0.12093	0.0372093	0.00232558	75	mid pregnant	surface sterilized juveniles
I27623_L1	0.0012	0.0674	0.0508	0.0441	0.0145	0.7839	0.0126	0.0021	0.0234	78	mid pregnant	surface sterilized juveniles
