## Supplementary Table 5 for "The source of microbial transmission influences niche colonization and microbiome development"

### Sheet: Tabelle1
Supplementary Table 5:
---------------------------
PERMANOVA on both Bray-curtis Dissimilarity Matrix and Unweighted UniFrac Distance Matrix, juvenile development
---------------------------
Call:
adonis(formula = ps_JD5_20_bray ~ treatmentAW * timepointAW, data, permutations = 10000, strata=sample_psJD5_20$family
---------------------------
Blocks: strata
Permutation: free
Number of permutations: 10000
Terms added sequentially (first to last)
		Bray-Curtis Dissimilarity Matrix						Unweighted UniFrac Distance Matrix
	Df	SS	MS	F.Model	R2	Pr(>F)		SS	MS	F.Model	R2	Pr(>F)
Treatment	3	30.633	10.211	34.08	0.20072	9.999e-05	***	37.647	12.5488	73.198	0.35363	9.999e-05	***
Timepoint	6	9.251	1.5418	5.146	0.06061	9.999e-05	***	4.399	0.7331	4.276	0.04132	9.999e-05	***
Treatment:Timepoint	6	5.169	0.8615	2.875	0.03387	9.999e-05	***	2.865	0.4775	2.785	0.02691	0.0002	***
Residuals	359	107.563	0.2996	0.7048				61.546	0.1714	0.57813
Total	374	152.615	1					106.456	1
---------------------------
Pairwise comparisons of the significant term organ					NON-Significant combinations are highlighed
---------------------------
		Bray-Curtis Dissimilarity Matrix					Unweighted UniFrac Distance Matrix						Legend:
	Df	SS	F.Model	R2	p.adjusted	sig	SS	F.Model	R2	p.adjusted	sig		ns	whole-body juveniles
heterologous treatment													s	gut of juveniles
T0_ns vs T0_s	1	3.63922	11.5219	0.181384	0.00123711	*	5.66368	32.5352	0.384872	0.00131868	*
T0_ns vs T1_s	1	2.75391	8.40974	0.154563	0.00123711	*	4.31532	23.9567	0.34245	0.00131868	*		T0	release day
T0_ns vs T2_s	1	4.45393	13.5839	0.207122	0.00123711	*	6.40659	36.6802	0.413623	0.00131868	*		T1	2 days post release
T0_ns vs T3_s	1	3.92574	11.462	0.180611	0.00123711	*	5.73373	31.6522	0.378378	0.00131868	*		T2	4 days post release
T0_ns vs T4_s	1	3.94334	11.6405	0.182911	0.00123711	*	5.49258	28.9337	0.357499	0.00131868	*		T3	6 days post release
T0_ns vs T5_s	1	4.11405	12.433	0.19296	0.00123711	*	5.76165	33.5465	0.392144	0.00131868	*		T4	8 days post release
T0_ns vs T6_s	1	1.72339	6.17824	0.166179	0.00123711	*	1.86936	14.2027	0.3142	0.00131868	*		T5	10 days post release
T1_ns vs T0_s	1	4.18668	13.7618	0.230278	0.00123711	*	4.36357	22.2436	0.325944	0.00131868	*		T6	12 days post release
T1_ns vs T1_s	1	2.24649	7.11285	0.150975	0.00123711	*	2.94969	14.288	0.263189	0.00131868	*
T1_ns vs T2_s	1	4.27431	13.4486	0.226223	0.00123711	*	4.70291	23.8932	0.341853	0.00131868	*
T1_ns vs T3_s	1	3.88139	11.6088	0.201511	0.00123711	*	3.99375	19.5615	0.298369	0.00131868	*
T1_ns vs T4_s	1	3.75449	11.3731	0.198231	0.00123711	*	3.81145	17.8121	0.279133	0.00131868	*
T1_ns vs T5_s	1	4.1445	12.9019	0.21904	0.00123711	*	4.04431	20.8965	0.31237	0.00131868	*
T1_ns vs T6_s	1	1.67012	6.71564	0.211745	0.00123711	*	1.26272	7.79063	0.237587	0.00131868	*
T2_ns vs T0_s	1	4.94279	16.4648	0.240486	0.00123711	*	5.57042	31.7685	0.379242	0.00131868	*
T2_ns vs T1_s	1	2.71433	8.76225	0.160005	0.00123711	*	3.83164	21.1039	0.314496	0.00131868	*
T2_ns vs T2_s	1	4.70293	15.0622	0.224601	0.00123711	*	5.89064	33.4835	0.391696	0.00131868	*
T2_ns vs T3_s	1	4.1861	12.8073	0.197622	0.00123711	*	5.08124	27.8556	0.348825	0.00131868	*
T2_ns vs T4_s	1	4.06619	12.5845	0.194854	0.00123711	*	4.84142	25.3347	0.327598	0.00131868	*
T2_ns vs T5_s	1	4.43634	14.0726	0.212986	0.00123711	*	5.14493	29.7367	0.363811	0.00131868	*
T2_ns vs T6_s	1	1.5896	6.29061	0.168692	0.00123711	*	1.42472	10.6526	0.255749	0.00131868	*
T3_ns vs T0_s	1	5.21887	18.1971	0.262975	0.00123711	*	6.0129	36.103	0.414486	0.00131868	*
T3_ns vs T1_s	1	2.94052	9.97488	0.181444	0.00123711	*	4.27156	24.8735	0.355979	0.00131868	*
T2_ns vs T3_s	1	5.00125	16.7231	0.246933	0.00123711	*	6.33963	37.9295	0.426512	0.00131868	*
T3_ns vs T3_s	1	4.40217	14.0211	0.215639	0.00123711	*	5.54744	31.9264	0.384997	0.00131868	*
T3_ns vs T4_s	1	4.22619	13.6262	0.210847	0.00123711	*	5.30431	29.0469	0.362873	0.00131868	*
T3_ns vs T5_s	1	4.64371	15.3696	0.231576	0.00123711	*	5.60178	34.1206	0.40085	0.00131868	*
T3_ns vs T6_s	1	1.70353	7.46119	0.199171	0.00123711	*	1.64969	14.0513	0.318976	0.00131868	*
T4_ns vs T0_s	1	4.83886	15.6806	0.231686	0.00123711	*	5.28992	27.8743	0.348977	0.00131868	*
T4_ns vs T1_s	1	2.65365	8.31205	0.153042	0.00123711	*	3.61862	18.2872	0.284461	0.00131868	*
T2_ns vs T4_s	1	4.44602	13.867	0.21053	0.00123711	*	5.56296	29.2233	0.359789	0.00131868	*
T4_ns vs T3_s	1	3.69663	11.0269	0.174956	0.00123711	*	4.73479	24.0531	0.316267	0.00131868	*
T4_ns vs T4_s	1	3.47871	10.494	0.16792	0.00123711	*	4.44878	21.6451	0.293911	0.00131868	*
T4_ns vs T5_s	1	3.79691	11.7321	0.184085	0.00123711	*	4.72787	25.222	0.326616	0.00131868	*
T4_ns vs T6_s	1	1.39072	5.2134	0.143963	0.00123711	*	1.34929	8.54222	0.216028	0.00131868	*
T5_ns vs T0_s	1	5.66434	20.3846	0.281615	0.00123711	*	6.04733	37.0417	0.416004	0.00131868	*
T5_ns vs T1_s	1	3.20973	11.2807	0.196937	0.00123711	*	4.27946	25.4885	0.356539	0.00131868	*
T2_ns vs T5_s	1	5.29242	18.2557	0.259847	0.00123711	*	6.41291	39.1413	0.429457	0.00131868	*
T5_ns vs T3_s	1	4.46776	14.6714	0.220055	0.00123711	*	5.53365	32.4884	0.384531	0.00131868	*
T5_ns vs T4_s	1	4.25374	14.1423	0.213817	0.00123711	*	5.25473	29.354	0.360818	0.00131868	*
T5_ns vs T5_s	1	4.59664	15.6925	0.231821	0.00123711	*	5.51168	34.2489	0.397094	0.00131868	*
T5_ns vs T6_s	1	1.73855	8.07733	0.206701	0.00123711	*	1.61605	14.2422	0.314799	0.00131868	*
T0_ns vs T6_s	1	2.78777	9.01706	0.22533	0.00123711	*	2.29929	11.4033	0.268924	0.00131868	*
T1_ns vs T6_s	1	1.96088	5.96139	0.192543	0.00123711	*	1.79109	8.16422	0.246175	0.00131868	*
T2_ns vs T6_s	1	2.61702	7.94611	0.204028	0.00123711	*	2.4133	11.9109	0.277573	0.00131868	*
T3_ns vs T6_s	1	2.29577	6.48766	0.173061	0.00123711	*	2.07909	9.73844	0.239048	0.00131868	*
T4_ns vs T6_s	1	2.22675	6.40626	0.171262	0.00123711	*	1.99505	8.74784	0.220083	0.00131868	*
T5_ns vs T6_s	1	2.30376	6.88917	0.181824	0.00123711	*	2.07793	10.5089	0.253172	0.00131868	*
T6_ns vs T6_s	1	1.12194	6.20852	0.38304	0.00244898	*	0.894725	6.99646	0.411642	0.0105882	.
homologous untreated
T0_ns vs T1_ns	1	2.35504	9.28109	0.167889	0.00123711	*	1.01014	7.51856	0.140485	0.00131868	*
T0_ns vs T2_ns	1	3.07295	12.0249	0.187816	0.00123711	*	1.62373	13.4573	0.205589	0.00131868	*
T0_ns vs T3_ns	1	3.27413	13.5706	0.210167	0.00123711	*	1.5654	14.1293	0.216943	0.00131868	*
T0_ns vs T4_ns	1	3.28035	12.4287	0.192906	0.00123711	*	1.64269	12.1598	0.189524	0.00131868	*
T0_ns vs T5_ns	1	4.17041	17.8819	0.255888	0.00123711	*	1.88855	17.3945	0.250661	0.00131868	*
T0_ns vs T6_ns	1	2.23542	9.54241	0.235369	0.00123711	*	1.03512	9.41844	0.233023	0.00131868	*
T1_ns vs T2_ns	1	0.402477	1.70502	0.0357409	0.116923		0.25257	1.86009	0.0388652	0.0291589	.
T1_ns vs T3_ns	1	0.698824	3.18466	0.0660929	0.00815534	*	0.396783	3.17588	0.0659227	0.00247423	*
T1_ns vs T4_ns	1	1.13466	4.62119	0.0912897	0.00123711	*	0.40199	2.64293	0.0543333	0.0084	*
T1_ns vs T5_ns	1	1.67321	7.93693	0.147152	0.00123711	*	0.624215	5.11146	0.100006	0.00131868	*
T1_ns vs T6_ns	1	1.25223	6.47871	0.205813	0.00123711	*	0.456533	3.3779	0.119033	0.00484848	*
T2_ns vs T3_ns	1	0.439798	1.95198	0.0368631	0.0626549		0.249922	2.22984	0.0418907	0.00950495	*
T2_ns vs T4_ns	1	0.900702	3.62771	0.0652141	0.00123711	*	0.268005	1.96546	0.0364207	0.0128155	.
T2_ns vs T5_ns	1	1.57788	7.25229	0.122397	0.00123711	*	0.436514	3.97419	0.0710004	0.00131868	*
T2_ns vs T6_ns	1	1.21503	5.84119	0.158551	0.00123711	*	0.336114	3.00032	0.0882438	0.00247423	*
T3_ns vs T4_ns	1	0.405906	1.73569	0.032913	0.0578182		0.208917	1.64764	0.0312956	0.053945
T3_ns vs T5_ns	1	0.60402	2.98219	0.055244	0.0036	*	0.277591	2.78265	0.0517389	0.00247423	*
T3_ns vs T6_ns	1	1.03126	5.66177	0.158763	0.00123711	*	0.32927	3.46733	0.103603	0.00131868	*
T4_ns vs T5_ns	1	0.284304	1.25824	0.0236252	0.226891		0.153795	1.23757	0.0232462	0.177436
T4_ns vs T6_ns	1	0.707434	3.18555	0.0931842	0.00123711	*	0.286241	2.10103	0.0634733	0.0205714	.
T5_ns vs T6_ns	1	0.85676	5.02337	0.139448	0.00123711	*	0.26372	2.87426	0.0848508	0.00247423	*
homologous sterilized
T0_s vs T1_s	1	0.954151	2.52457	0.0520267	0.00705882	*	0.54999	2.27317	0.0470897	0.00484848	*
T0_s vs T2_s	1	1.33265	3.57723	0.064365	0.00123711	*	0.837891	3.65338	0.0656453	0.00131868	*
T0_s vs T3_s	1	1.49369	3.85811	0.0690697	0.00123711	*	0.793572	3.36496	0.0607778	0.00131868	*
T0_s vs T4_s	1	1.36674	3.56466	0.0641533	0.00123711	*	0.937542	3.83423	0.0686717	0.00131868	*
T0_s vs T5_s	1	1.66118	4.42329	0.0783948	0.00123711	*	1.04956	4.63511	0.0818417	0.00131868	*
T0_s vs T6_s	1	1.0495	2.96595	0.0873212	0.00123711	*	0.756961	3.38911	0.0985518	0.00131868	*
T1_s vs T2_s	1	0.674084	1.7216	0.0360759	0.0336449	.	0.377995	1.55805	0.032761	0.0664286
T1_s vs T3_s	1	0.731261	1.792	0.0374958	0.0137143	.	0.293489	1.17423	0.0248915	0.241017
T1_s vs T4_s	1	0.637136	1.5777	0.0331604	0.0583784		0.408616	1.57306	0.0330662	0.0551351
T1_s vs T5_s	1	0.961433	2.4343	0.0502598	0.0036	*	0.433294	1.81054	0.037869	0.0173077	.
T1_s vs T6_s	1	0.648397	1.68705	0.063216	0.053945		0.410363	1.66603	0.0624774	0.0684211
T2_s vs T3_s	1	0.548558	1.37419	0.0257464	0.0886957		0.347788	1.47108	0.0275117	0.0684211
T2_s vs T4_s	1	0.541738	1.36995	0.0256689	0.11069		0.375171	1.53068	0.0285944	0.0813913
T2_s vs T5_s	1	0.742311	1.91523	0.035523	0.00475247	*	0.571181	2.516	0.0461516	0.00247423	*
T2_s vs T6_s	1	0.769132	2.05634	0.062207	0.0137143	.	0.693678	3.09224	0.0907021	0.00247423	*
T4_s vs T3_s	1	0.47633	1.1616	0.0218504	0.217627		0.27237	1.0826	0.0203947	0.35
T5_s vs T3_s	1	0.468514	1.16488	0.0219106	0.254		0.259249	1.11024	0.0209045	0.305546
T6_s vs T3_s	1	0.635576	1.59472	0.0489257	0.0249057	.	0.440443	1.87255	0.056964	0.0249057	.
T4_s vs T5_s	1	0.593772	1.49017	0.0278588	0.0652632		0.319179	1.31788	0.0247174	0.161379
T4_s vs T6_s	1	0.618825	1.57753	0.048424	0.0388889	.	0.431334	1.72686	0.0527659	0.0545455
T5_s vs T6_s	1	0.588969	1.55365	0.047726	0.0589286		0.398782	1.81721	0.0553737	0.0333333	.
control
T0_s vs water	1	3.91999	12.1052	0.208332	0.00123711	*	5.07978	27.1636	0.371272	0.00131868	*
T1_s vs water	1	2.53605	7.4947	0.157801	0.00123711	*	3.70259	18.8998	0.320881	0.00131868	*
T2_s vs water	1	3.82669	11.3408	0.197779	0.00123711	*	5.417	28.8651	0.385562	0.00131868	*
T3_s vs water	1	3.37518	9.53571	0.171704	0.00123711	*	4.81798	24.7078	0.349435	0.00131868	*
T4_s vs water	1	3.41805	9.77362	0.175237	0.00123711	*	4.6	22.4591	0.328066	0.00131868	*
T5_s vs water	1	3.59377	10.544	0.186475	0.00123711	*	4.89059	26.5251	0.365737	0.00131868	*
T6_s vs water	1	1.60979	5.65313	0.184423	0.00123711	*	1.65946	11.4273	0.313702	0.00131868	*
T0_ns vs water	1	1.61701	5.91558	0.113946	0.00123711	*	0.897548	7.16958	0.134844	0.00131868	*
T1_ns vs water	1	2.01052	7.92791	0.165413	0.00123711	*	0.720807	5.03139	0.111731	0.00131868	*
T2_ns vs water	1	2.30093	9.00005	0.163637	0.00123711	*	0.988039	7.80325	0.145033	0.00131868	*
T3_ns vs water	1	2.43841	10.1824	0.184523	0.00123711	*	0.976374	8.44847	0.158068	0.00131868	*
T4_ns vs water	1	2.34331	8.83816	0.161168	0.00123711	*	1.00752	7.04875	0.132873	0.00131868	*
T5_ns vs water	1	3.05912	13.2766	0.223977	0.00123711	*	1.28173	11.3471	0.197867	0.00131868	*
T6_ns vs water	1	1.99107	8.68126	0.257747	0.00123711	*	0.845789	7.15012	0.222398	0.00131868	*
T0_s vs artemia	1	6.05754	21.4283	0.27675	0.00123711	*	4.27161	26.0444	0.317443	0.00131868	*
T1_s vs artemia	1	4.61857	15.9594	0.241958	0.00123711	*	2.9573	17.564	0.259961	0.00131868	*
T2_s vs artemia	1	5.1653	17.5774	0.238896	0.00123711	*	4.33722	26.3575	0.320037	0.00131868	*
T3_s vs artemia	1	4.68804	15.2489	0.214023	0.00123711	*	3.65364	21.4193	0.276666	0.00131868	*
T4_s vs artemia	1	5.25346	17.2834	0.235844	0.00123711	*	3.82211	21.3953	0.276442	0.00131868	*
T5_s vs artemia	1	5.0797	17.123	0.234167	0.00123711	*	3.51669	21.7279	0.279538	0.00131868	*
T6_s vs artemia	1	2.05539	8.93253	0.203324	0.00123711	*	1.56833	13.0295	0.271281	0.00131868	*
T0_ns vs artemia	1	5.73659	23.7811	0.29808	0.00123711	*	6.2376	55.0864	0.495888	0.00131868	*
T1_ns vs artemia	1	6.1836	27.908	0.358217	0.00123711	*	4.47217	35.421	0.414664	0.00131868	*
T2_ns vs artemia	1	6.61228	29.1685	0.34248	0.00123711	*	5.8812	51.4054	0.478611	0.00131868	*
T3_ns vs artemia	1	6.7689	31.7902	0.366288	0.00123711	*	6.57627	62.5449	0.532094	0.00131868	*
T4_ns vs artemia	1	5.98082	25.5069	0.312942	0.00123711	*	5.88377	46.0349	0.451168	0.00131868	*
T5_ns vs artemia	1	7.25744	35.2375	0.386217	0.00123711	*	6.5645	63.6186	0.531845	0.00131868	*
T6_ns vs artemia	1	3.57459	18.7618	0.34898	0.00123711	*	2.51973	24.9151	0.41584	0.00131868	*
artemia vs water	1	4.13607	17.262	0.256638	0.00123711	*	5.30017	44.983	0.47359	0.00131868	*
