## Supplementary Table 7 for "The source of microbial transmission influences niche colonization and microbiome development"

### Sheet: Tabelle1
Supplementary Table 7
---------------------------
Multilevel pattern analysis; juvenile development, treatment
---------------------------
Association function: IndVal.g
Significance level (alpha): 0.05
Signif. codes: 0 ‘***’ 0.001 ‘**’ 0.01 ‘*’ 0.05 ‘.’ 0.1 ‘ ’ 1
---------------------------
Total number of species: 495
Selected number of species: 382												Legend:
Number of species associated to 1 group: 137												T0	release day
Number of species associated to 2 groups: 85												T1	2 days post release
Number of species associated to 3 groups: 29												T2	4 days post release
Number of species associated to 4 groups: 20												T3	6 days post release
Number of species associated to 5 groups: 15												T4	8 days post release
Number of species associated to 6 groups: 24												T5	10 days post release
Number of species associated to 7 groups: 38												T6	12 days post release
Number of species associated to 8 groups: 34
List of species associated to each combination:
Group arthemia #sps. 10
	A	B	stat	p.value		Phylum	Class	Order	Family	Genus
ASV8642	0.9946	0.9355	0.965	0.000999	***	Proteobacteria	Alphaproteobacteria	Rhodobacterales	Rhodobacteraceae	Celeribacter
ASV1799	0.9584	0.9355	0.947	0.000999	***	Actinobacteriota	Actinobacteria	Micrococcales	Microbacteriaceae	Microbacterium
ASV3227	0.9101	0.9677	0.938	0.000999	***	Bacteroidota	Bacteroidia	Flavobacteriales	Flavobacteriaceae	Mesoflavibacter
ASV3077	0.9449	0.8387	0.89	0.000999	***	Bacteroidota	Bacteroidia	Flavobacteriales	Flavobacteriaceae	Cellulophaga
ASV8347	0.9077	0.871	0.889	0.000999	***	Proteobacteria	Alphaproteobacteria	Rhodobacterales	Rhodobacteraceae	Ruegeria
ASV2817	0.9114	0.8065	0.857	0.000999	***	Bacteroidota	Bacteroidia	Flavobacteriales	Flavobacteriaceae	Tenacibaculum
ASV6067	0.8036	0.8065	0.805	0.000999	***	Firmicutes	Bacilli	Exiguobacterales	Exiguobacteraceae	Exiguobacterium
ASV3085	0.8225	0.7097	0.764	0.000999	***	Bacteroidota	Bacteroidia	Flavobacteriales	Flavobacteriaceae	Maribacter
ASV5703	1	0.2581	0.508	0.000999	***	Firmicutes	Clostridia	Peptostreptococcales-Tissierellales	Peptostreptococcaceae	Acetoanaerobium
ASV9641	0.6961	0.2258	0.396	0.004995	**	Proteobacteria	Alphaproteobacteria	Sphingomonadales	Sphingomonadaceae	Porphyrobacter
Group T0 #sps. 3
	A	B	stat	p.value
ASV4410	0.8804	0.4815	0.651	0.000999	***	Cyanobacteria	Cyanobacteriia	Cyanobacteriales	Xenococcaceae	Pleurocapsa_PCC-7319
ASV4398	0.8481	0.4444	0.614	0.000999	***	Cyanobacteria	Cyanobacteriia	Leptolyngbyales	Leptolyngbyaceae	uncultured
ASV1203	0.7388	0.1296	0.309	0.02997	*	Acidobacteriota	Blastocatellia	Blastocatellales	Blastocatellaceae	Blastocatella
Group T6 #sps. 3
	A	B	stat	p.value
ASV10520	0.528	0.5	0.514	0.000999	***	Proteobacteria	Gammaproteobacteria	Cellvibrionales	Spongiibacteraceae	Sinobacterium
ASV13077	0.7246	0.1667	0.348	0.011988	*	Proteobacteria	Gammaproteobacteria	Xanthomonadales	Xanthomonadaceae	Silanimonas
ASV2811	0.492	0.1667	0.286	0.043956	*	Bacteroidota	Bacteroidia	Flavobacteriales	Weeksellaceae	Elizabethkingia
Group water #sps. 121
	A	B	stat	p.value
ASV9846	0.93888	1	0.969	0.000999	***	Proteobacteria	Alphaproteobacteria	SAR11_clade	Clade_I	Clade_Ia
ASV8710	0.89163	1	0.944	0.000999	***	Proteobacteria	Alphaproteobacteria	Rhodobacterales	Rhodobacteraceae	Lentibacter
ASV10985	0.88272	1	0.94	0.000999	***	Proteobacteria	Gammaproteobacteria	Oceanospirillales	Pseudohongiellaceae	Pseudohongiella
ASV9850	0.97286	0.90476	0.938	0.000999	***	Proteobacteria	Alphaproteobacteria	SAR11_clade	Clade_II	Clade_II
ASV3072	0.87922	0.95238	0.915	0.000999	***	Bacteroidota	Bacteroidia	Flavobacteriales	Flavobacteriaceae	NS3a_marine_group
ASV4933	0.89301	0.85714	0.875	0.000999	***	Patescibacteria	Parcubacteria	Candidatus_Campbellbacteria	Candidatus_Campbellbacteria	Candidatus_Campbellbacteria
ASV12872	0.93984	0.80952	0.872	0.000999	***	Proteobacteria	Gammaproteobacteria	Burkholderiales	Methylophilaceae	OM43_clade
ASV1921	0.74481	0.95238	0.842	0.000999	***	Actinobacteriota	Actinobacteria	Corynebacteriales	Mycobacteriaceae	Mycobacterium
ASV3596	0.77814	0.90476	0.839	0.000999	***	Bacteroidota	Bacteroidia	Flavobacteriales	Cryomorphaceae	uncultured
ASV4638	0.92257	0.7619	0.838	0.000999	***	Patescibacteria	Gracilibacteria	Candidatus_Peregrinibacteria	Candidatus_Peregrinibacteria	Candidatus_Peregrinibacteria
ASV4564	0.68808	1	0.83	0.000999	***	Patescibacteria	Gracilibacteria	Gracilibacteria	Gracilibacteria	Gracilibacteria
ASV9862	0.95249	0.71429	0.825	0.000999	***	Proteobacteria	Alphaproteobacteria	SAR11_clade	Clade_III	Clade_III
ASV4978	0.81611	0.80952	0.813	0.000999	***	Patescibacteria	Parcubacteria	Candidatus_Kaiserbacteria	Candidatus_Kaiserbacteria	Candidatus_Kaiserbacteria
ASV3581	0.86681	0.7619	0.813	0.000999	***	Bacteroidota	Bacteroidia	Sphingobacteriales	NS11-12_marine_group	NS11-12_marine_group
ASV1824	0.91619	0.71429	0.809	0.000999	***	Actinobacteriota	Actinobacteria	Micrococcales	Microbacteriaceae	Candidatus_Aquiluna
ASV12326	0.94423	0.66667	0.793	0.000999	***	Proteobacteria	Gammaproteobacteria	Piscirickettsiales	Piscirickettsiaceae	Candidatus_Endoecteinascidia
ASV10800	0.77719	0.80952	0.793	0.000999	***	Proteobacteria	Gammaproteobacteria	Cellvibrionales	Halieaceae	OM60(NOR5)_clade
ASV6752	0.91711	0.66667	0.782	0.000999	***	Bdellovibrionota	Oligoflexia	Oligoflexales	Oligoflexales	Pseudobacteriovorax
ASV9884	0.93878	0.61905	0.762	0.000999	***	Proteobacteria	Alphaproteobacteria	Rhodospirillales	AEGEAN-169_marine_group	AEGEAN-169_marine_group
ASV10729	0.934	0.61905	0.76	0.000999	***	Proteobacteria	Gammaproteobacteria	SAR86_clade	SAR86_clade	SAR86_clade
ASV11773	0.60003	0.95238	0.756	0.000999	***	Proteobacteria	Gammaproteobacteria	Oceanospirillales	Halomonadaceae	Halomonas
ASV3250	0.91589	0.61905	0.753	0.000999	***	Bacteroidota	Bacteroidia	Flavobacteriales	Flavobacteriaceae	NS5_marine_group
ASV8748	0.91015	0.61905	0.751	0.000999	***	Proteobacteria	Alphaproteobacteria	Rhodobacterales	Rhodobacteraceae	Planktomarina
ASV2084	0.90776	0.61905	0.75	0.000999	***	Actinobacteriota	Actinobacteria	Frankiales	Sporichthyaceae	hgcI_clade
ASV3915	0.90716	0.61905	0.749	0.000999	***	Bacteroidota	Bacteroidia	Cytophagales	Cyclobacteriaceae	Marinoscillum
ASV13229	0.88997	0.61905	0.742	0.000999	***	Proteobacteria	Gammaproteobacteria	Thiotrichales	Thiotrichaceae	uncultured
ASV9063	0.9271	0.57143	0.728	0.000999	***	Proteobacteria	Alphaproteobacteria	Puniceispirillales	SAR116_clade	Candidatus_Puniceispirillum
ASV7777	0.92459	0.57143	0.727	0.000999	***	Proteobacteria	Alphaproteobacteria	Puniceispirillales	SAR116_clade	SAR116_clade
ASV1832	0.90506	0.57143	0.719	0.000999	***	Actinobacteriota	Actinobacteria	Micrococcales	Microbacteriaceae	ML602J-51
ASV9158	0.83108	0.61905	0.717	0.000999	***	Proteobacteria	Alphaproteobacteria	Rhodospirillales	Magnetospiraceae	uncultured
ASV13124	0.75597	0.66667	0.71	0.000999	***	Proteobacteria	Gammaproteobacteria	Salinisphaerales	Salinisphaeraceae	Salinisphaera
ASV2064	0.75072	0.66667	0.707	0.000999	***	Actinobacteriota	Actinobacteria	PeM15	PeM15	PeM15
ASV7072	0.54755	0.90476	0.704	0.000999	***	Bdellovibrionota	Bdellovibrionia	Bacteriovoracales	Bacteriovoracaceae	Peredibacter
ASV9249	0.94336	0.52381	0.703	0.000999	***	Proteobacteria	Alphaproteobacteria	SAR11_clade	Clade_IV	Clade_IV
ASV6104	0.75025	0.61905	0.681	0.000999	***	Firmicutes	Bacilli	Bacillales	Marinococcaceae	Marinococcus
ASV11706	0.63467	0.71429	0.673	0.000999	***	Proteobacteria	Gammaproteobacteria	Legionellales	Legionellaceae	uncultured
ASV12888	0.95187	0.47619	0.673	0.000999	***	Proteobacteria	Gammaproteobacteria	Burkholderiales	Nitrosomonadaceae	IS-44
ASV10191	0.85263	0.52381	0.668	0.000999	***	Proteobacteria	Gammaproteobacteria	Cellvibrionales	Cellvibrionaceae	uncultured
ASV2070	0.92474	0.47619	0.664	0.000999	***	Actinobacteriota	Actinobacteria	Frankiales	Sporichthyaceae	Sporichthyaceae
ASV12969	0.92066	0.47619	0.662	0.000999	***	Proteobacteria	Gammaproteobacteria	Burkholderiales	Comamonadaceae	RS62_marine_group
ASV3220	0.91263	0.47619	0.659	0.000999	***	Bacteroidota	Bacteroidia	Flavobacteriales	Flavobacteriaceae	Formosa
ASV6892	0.8185	0.52381	0.655	0.000999	***	Myxococcota	bacteriap25	bacteriap25	bacteriap25	bacteriap25
ASV11029	0.55373	0.7619	0.65	0.000999	***	Proteobacteria	Gammaproteobacteria	Alteromonadales	Idiomarinaceae	Idiomarina
ASV10674	0.95875	0.42857	0.641	0.000999	***	Proteobacteria	Gammaproteobacteria	Oceanospirillales	Nitrincolaceae	Marinobacterium
ASV1602	0.85712	0.47619	0.639	0.000999	***	Actinobacteriota	Acidimicrobiia	Microtrichales	Ilumatobacteraceae	Ilumatobacter
ASV1608	0.91946	0.42857	0.628	0.000999	***	Actinobacteriota	Acidimicrobiia	Microtrichales	Ilumatobacteraceae	CL500-29_marine_group
ASV5041	0.90976	0.42857	0.624	0.000999	***	Patescibacteria	Parcubacteria	Candidatus_Jorgensenbacteria	Candidatus_Jorgensenbacteria	Candidatus_Jorgensenbacteria
ASV8837	1	0.38095	0.617	0.000999	***	Proteobacteria	Alphaproteobacteria	Rhodobacterales	Rhodobacteraceae	Pseudorhodobacter
ASV10385	0.98468	0.38095	0.612	0.000999	***	Proteobacteria	Gammaproteobacteria	Oceanospirillales	Litoricolaceae	Litoricola
ASV9988	0.97765	0.38095	0.61	0.000999	***	Proteobacteria	Gammaproteobacteria	Cellvibrionales	Porticoccaceae	SAR92_clade
ASV1542	0.76807	0.47619	0.605	0.000999	***	Actinobacteriota	Acidimicrobiia	Microtrichales	uncultured	uncultured
ASV5981	0.5103	0.71429	0.604	0.000999	***	Firmicutes	Bacilli	Staphylococcales	Staphylococcaceae	Staphylococcus
ASV6549	0.75526	0.47619	0.6	0.000999	***	Margulisbacteria	Margulisbacteria	Margulisbacteria	Margulisbacteria	Margulisbacteria
ASV3162	0.93516	0.38095	0.597	0.000999	***	Bacteroidota	Bacteroidia	Flavobacteriales	Flavobacteriaceae	NS2b_marine_group
ASV11933	0.90597	0.38095	0.587	0.000999	***	Proteobacteria	Gammaproteobacteria	HglApr721	HglApr721	HglApr721
ASV3319	0.86806	0.38095	0.575	0.000999	***	Bacteroidota	Bacteroidia	Flavobacteriales	Flavobacteriaceae	Salegentibacter
ASV233	0.98916	0.33333	0.574	0.000999	***	Verrucomicrobiota	Verrucomicrobiae	Opitutales	Puniceicoccaceae	MB11C04_marine_group
ASV8296	0.62775	0.52381	0.573	0.000999	***	Proteobacteria	Alphaproteobacteria	Parvibaculales	PS1_clade	PS1_clade
ASV1775	0.57418	0.57143	0.573	0.000999	***	Actinobacteriota	Actinobacteria	Micrococcales	Micrococcaceae	Kocuria
ASV4755	0.97663	0.33333	0.571	0.000999	***	Patescibacteria	Saccharimonadia	Saccharimonadales	Saccharimonadaceae	TM7a
ASV9074	0.97279	0.33333	0.569	0.000999	***	Proteobacteria	Alphaproteobacteria	Thalassobaculales	Thalassobaculaceae	Thalassobaculum
ASV10536	0.50859	0.61905	0.561	0.000999	***	Proteobacteria	Gammaproteobacteria	Oceanospirillales	Alcanivoracaceae1	Alcanivorax
ASV13376	0.9283	0.33333	0.556	0.000999	***	Proteobacteria	Gammaproteobacteria	Thiomicrospirales	Thioglobaceae	SUP05_cluster
ASV1628	0.8068	0.38095	0.554	0.000999	***	Actinobacteriota	Acidimicrobiia	Microtrichales	Iamiaceae	Iamia
ASV207	0.80092	0.38095	0.552	0.000999	***	Verrucomicrobiota	Chlamydiae	Chlamydiales	Simkaniaceae	uncultured
ASV10875	0.68854	0.42857	0.543	0.000999	***	Proteobacteria	Gammaproteobacteria	Cellvibrionales	Halieaceae	Luminiphilus
ASV3838	0.65998	0.42857	0.532	0.000999	***	Bacteroidota	Bacteroidia	Cytophagales	Cyclobacteriaceae	Reichenbachiella
ASV442	0.8446	0.33333	0.531	0.000999	***	Verrucomicrobiota	Verrucomicrobiae	Chthoniobacterales	Terrimicrobiaceae	FukuN18_freshwater_group
ASV8630	0.84272	0.33333	0.53	0.000999	***	Proteobacteria	Alphaproteobacteria	Rhodobacterales	Rhodobacteraceae	Amylibacter
ASV6291	0.7367	0.38095	0.53	0.000999	***	Acidobacteriota	Subgroup_22	Subgroup_22	Subgroup_22	Subgroup_22
ASV10312	0.96316	0.28571	0.525	0.000999	***	Proteobacteria	Gammaproteobacteria	Oceanospirillales	Endozoicomonadaceae	Kistimonas
ASV9253	0.71394	0.38095	0.522	0.001998	**	Proteobacteria	Alphaproteobacteria	Kordiimonadales	uncultured	uncultured
ASV2777	0.71284	0.38095	0.521	0.004995	**	Bacteroidota	Bacteroidia	Bacteroidales	Marinifilaceae	uncultured
ASV6449	0.81264	0.33333	0.52	0.000999	***	Dependentiae	Babeliae	Babeliales	Babeliaceae	Babeliaceae
ASV8975	0.51468	0.52381	0.519	0.000999	***	Proteobacteria	Alphaproteobacteria	Caulobacterales	Hyphomonadaceae	Maricaulis
ASV4826	0.92019	0.28571	0.513	0.000999	***	Patescibacteria	ABY1	Candidatus_Magasanikbacteria	Candidatus_Magasanikbacteria	Candidatus_Magasanikbacteria
ASV8663	0.45926	0.57143	0.512	0.000999	***	Proteobacteria	Alphaproteobacteria	Rhodobacterales	Rhodobacteraceae	Marivita
ASV4505	0.9174	0.28571	0.512	0.000999	***	Firmicutes	Bacilli	Acholeplasmatales	Acholeplasmataceae	Acholeplasma
ASV44	0.76023	0.33333	0.503	0.001998	**	Nanoarchaeota	Nanoarchaeia	Woesearchaeales	Woesearchaeales	Woesearchaeales
ASV10923	0.75708	0.33333	0.502	0.000999	***	Proteobacteria	Gammaproteobacteria	Cellvibrionales	Spongiibacteraceae	Spongiibacteraceae
ASV7926	0.73846	0.33333	0.496	0.000999	***	Proteobacteria	Alphaproteobacteria	Rhizobiales	Hyphomicrobiaceae	uncultured
ASV7945	0.56597	0.42857	0.493	0.000999	***	Proteobacteria	Alphaproteobacteria	Rhizobiales	Hyphomicrobiaceae	Filomicrobium
ASV12307	0.81975	0.28571	0.484	0.000999	***	Proteobacteria	Gammaproteobacteria	Francisellales	Francisellaceae	Francisella
ASV251	0.8127	0.28571	0.482	0.000999	***	Verrucomicrobiota	Verrucomicrobiae	Opitutales	Opitutaceae	Cephaloticoccus
ASV3239	0.95612	0.2381	0.477	0.000999	***	Bacteroidota	Bacteroidia	Flavobacteriales	Flavobacteriaceae	NS4_marine_group
ASV10140	0.79342	0.28571	0.476	0.000999	***	Proteobacteria	Gammaproteobacteria	Oceanospirillales	Oceanospirillaceae	Oceanospirillum
ASV5086	0.94211	0.2381	0.474	0.001998	**	Patescibacteria	Microgenomatia	Candidatus_Pacebacteria	Candidatus_Pacebacteria	Candidatus_Pacebacteria
ASV12568	0.92086	0.2381	0.468	0.000999	***	Proteobacteria	Gammaproteobacteria	Thiohalorhabdales	Thiohalorhabdaceae	uncultured
ASV9229	0.9096	0.2381	0.465	0.000999	***	Proteobacteria	Alphaproteobacteria	Caedibacterales	Caedibacteraceae	uncultured
ASV4400	0.73961	0.28571	0.46	0.000999	***	Cyanobacteria	Cyanobacteriia	Cyanobacteriales	Geitlerinemaceae	Geitlerinema_PCC-7105
ASV10562	0.85263	0.2381	0.451	0.000999	***	Proteobacteria	Gammaproteobacteria	Cellvibrionales	Cellvibrionaceae	Marinagarivorans
ASV3615	0.60583	0.33333	0.449	0.001998	**	Bacteroidota	Bacteroidia	Bacteroidales	Marinifilaceae	Marinifilum
ASV6626	0.5975	0.33333	0.446	0.002997	**	Bacteroidota	Kapabacteria	Kapabacteriales	Kapabacteriales	Kapabacteriales
ASV10286	0.46216	0.42857	0.445	0.001998	**	Proteobacteria	Gammaproteobacteria	Oceanospirillales	Saccharospirillaceae	Oceanobacter
ASV3545	0.92505	0.19048	0.42	0.001998	**	Bacteroidota	Bacteroidia	Flavobacteriales	Cryomorphaceae	NS10_marine_group
ASV12914	0.91219	0.19048	0.417	0.000999	***	Proteobacteria	Gammaproteobacteria	Burkholderiales	Comamonadaceae	uncultured
ASV1821	0.89641	0.19048	0.413	0.000999	***	Actinobacteriota	Actinobacteria	Micrococcales	Microbacteriaceae	Candidatus_Limnoluna
ASV244	0.7119	0.2381	0.412	0.000999	***	Verrucomicrobiota	Verrucomicrobiae	Opitutales	Puniceicoccaceae	Lentimonas
ASV8674	0.69633	0.2381	0.407	0.003996	**	Proteobacteria	Alphaproteobacteria	Rhodobacterales	Rhodobacteraceae	Silicimonas
ASV9108	0.6954	0.2381	0.407	0.005994	**	Proteobacteria	Alphaproteobacteria	Defluviicoccales	uncultured	uncultured
ASV8934	0.86268	0.19048	0.405	0.001998	**	Proteobacteria	Alphaproteobacteria	Caulobacterales	Hyphomonadaceae	Ponticaulis
ASV8969	0.68493	0.2381	0.404	0.002997	**	Proteobacteria	Alphaproteobacteria	Caulobacterales	Hyphomonadaceae	Hyphobacterium
ASV10861	0.67516	0.2381	0.401	0.005994	**	Proteobacteria	Gammaproteobacteria	Cellvibrionales	Halieaceae	Marimicrobium
ASV6706	0.56166	0.28571	0.401	0.00999	**	Bdellovibrionota	Oligoflexia	Silvanigrellales	Silvanigrellaceae	Silvanigrella
ASV6059	0.65691	0.2381	0.395	0.003996	**	Firmicutes	Bacilli	Bacillales	Planococcaceae	Chryseomicrobium
ASV4322	0.95554	0.14286	0.369	0.012987	*	Bacteroidota	Bacteroidia	Bacteroidales	Paludibacteraceae	uncultured
ASV6774	0.70475	0.19048	0.366	0.000999	***	Desulfobacterota	Desulfovibrionia	Desulfovibrionales	Desulfovibrionaceae	Halodesulfovibrio
ASV3057	0.69962	0.19048	0.365	0.005994	**	Bacteroidota	Bacteroidia	Flavobacteriales	Flavobacteriaceae	Eudoraea
ASV264	0.683	0.19048	0.361	0.005994	**	Verrucomicrobiota	Verrucomicrobiae	Opitutales	Puniceicoccaceae	Pelagicoccus
ASV1944	0.67087	0.19048	0.357	0.005994	**	Actinobacteriota	Actinobacteria	Corynebacteriales	Nocardiaceae	Rhodococcus
ASV3934	0.44122	0.28571	0.355	0.020979	*	Bacteroidota	Bacteroidia	Cytophagales	Microscillaceae	uncultured
ASV9976	0.62705	0.19048	0.346	0.002997	**	Proteobacteria	Gammaproteobacteria	Cellvibrionales	Porticoccaceae	C1-B045
ASV7114	0.60539	0.19048	0.34	0.012987	*	Bdellovibrionota	Oligoflexia	0319-6G20	0319-6G20	0319-6G20
ASV1263	0.80129	0.14286	0.338	0.004995	**	Chloroflexi	Anaerolineae	Caldilineales	Caldilineaceae	uncultured
ASV4698	0.71948	0.14286	0.321	0.021978	*	Patescibacteria	Gracilibacteria	Candidatus_Peribacteria	Candidatus_Peribacteria	Candidatus_Peribacteria
ASV2076	0.71942	0.14286	0.321	0.007992	**	Actinobacteriota	Actinobacteria	Frankiales	Sporichthyaceae	Candidatus_Planktophila
ASV77	0.61626	0.14286	0.297	0.013986	*	Verrucomicrobiota	Chlamydiae	Chlamydiales	Simkaniaceae	Candidatus_Fritschea
ASV5123	0.84735	0.09524	0.284	0.037962	*	Patescibacteria	Dojkabacteria	Dojkabacteria	Dojkabacteria	Dojkabacteria
ASV3121	0.84275	0.09524	0.283	0.025974	*	Bacteroidota	Bacteroidia	Flavobacteriales	Flavobacteriaceae	Flavimarina
ASV3002	0.53937	0.14286	0.278	0.037962	*	Bacteroidota	Bacteroidia	Flavobacteriales	Flavobacteriaceae	Subsaxibacter
ASV13310	0.53079	0.14286	0.275	0.031968	*	Proteobacteria	Gammaproteobacteria	Nitrosococcales	Methylophagaceae	Methylophaga
Group arthemia+water #sps. 16
	A	B	stat	p.value
ASV11848	0.9073	1	0.953	0.000999	***	Proteobacteria	Gammaproteobacteria	Alteromonadales	Alteromonadaceae	Alteromonas
ASV11602	0.8736	1	0.935	0.000999	***	Proteobacteria	Gammaproteobacteria	Pseudomonadales	Moraxellaceae	Psychrobacter
ASV8845	0.9073	0.8654	0.886	0.000999	***	Proteobacteria	Alphaproteobacteria	Rhodobacterales	Rhodobacteraceae	Paracoccus
ASV4620	0.8082	0.9038	0.855	0.000999	***	Patescibacteria	Gracilibacteria	JGI_0000069-P22	JGI_0000069-P22	JGI_0000069-P22
ASV9680	0.7532	0.8654	0.807	0.000999	***	Proteobacteria	Alphaproteobacteria	Micavibrionales	Micavibrionaceae	uncultured
ASV6991	0.8355	0.6731	0.75	0.000999	***	Bdellovibrionota	Bdellovibrionia	Bacteriovoracales	Bacteriovoracaceae	Halobacteriovorax
ASV2837	0.7678	0.5769	0.666	0.000999	***	Bacteroidota	Bacteroidia	Flavobacteriales	Flavobacteriaceae	Polaribacter
ASV3328	0.85	0.5192	0.664	0.000999	***	Bacteroidota	Bacteroidia	Flavobacteriales	Flavobacteriaceae	Mesonia
ASV11405	0.8633	0.5	0.657	0.000999	***	Proteobacteria	Gammaproteobacteria	Alteromonadales	Pseudoalteromonadaceae	Psychrosphaera
ASV2860	0.8036	0.3654	0.542	0.000999	***	Bacteroidota	Bacteroidia	Flavobacteriales	Flavobacteriaceae	uncultured
ASV1749	0.7932	0.3077	0.494	0.000999	***	Actinobacteriota	Actinobacteria	Micrococcales	Micrococcaceae	Micrococcus
ASV2640	0.9908	0.1923	0.437	0.000999	***	Bacteroidota	Bacteroidia	Flavobacteriales	Crocinitomicaceae	Lishizhenia
ASV13073	0.8925	0.1923	0.414	0.001998	**	Proteobacteria	Gammaproteobacteria	Xanthomonadales	Xanthomonadaceae	Luteimonas
ASV4757	0.6307	0.25	0.397	0.006993	**	Patescibacteria	Saccharimonadia	Saccharimonadales	Saccharimonadaceae	Saccharimonadaceae
ASV7882	0.7311	0.2115	0.393	0.000999	***	Proteobacteria	Alphaproteobacteria	Rhizobiales	Rhizobiaceae	Nitratireductor
ASV3123	0.6856	0.1923	0.363	0.004995	**	Bacteroidota	Bacteroidia	Flavobacteriales	Flavobacteriaceae	Joostella
Group T0+T1 #sps. 1
	A	B	stat	p.value
ASV9142	0.802	0.2292	0.429	0.021	*	Proteobacteria	Alphaproteobacteria	Kiloniellales	Kiloniellaceae	Kiloniella
Group T0+T2 #sps. 1
	A	B	stat	p.value
ASV3102	0.8816	0.2037	0.424	0.017	*	Bacteroidota	Bacteroidia	Flavobacteriales	Flavobacteriaceae	Croceitalea
Group T0+T6 #sps. 1
	A	B	stat	p.value
ASV12953	0.91525	0.07576	0.263	0.046	*	Proteobacteria	Gammaproteobacteria	Burkholderiales	Comamonadaceae	Tepidimonas
Group T0+water #sps. 52
	A	B	stat	p.value
ASV5104	0.96186	0.53333	0.716	0.000999	***	Patescibacteria	WWE3	WWE3	WWE3	WWE3
ASV3173	0.90748	0.48	0.66	0.000999	***	Bacteroidota	Bacteroidia	Flavobacteriales	Flavobacteriaceae	Aquibacter
ASV11921	0.98162	0.44	0.657	0.000999	***	Proteobacteria	Gammaproteobacteria	Alteromonadales	Alteromonadaceae	Aestuariibacter
ASV10112	0.83546	0.50667	0.651	0.000999	***	Proteobacteria	Gammaproteobacteria	Alteromonadales	Colwelliaceae	Thalassotalea
ASV8646	0.98236	0.42667	0.647	0.000999	***	Proteobacteria	Alphaproteobacteria	Rhodobacterales	Rhodobacteraceae	Nautella
ASV1940	0.83346	0.49333	0.641	0.000999	***	Actinobacteriota	Actinobacteria	Corynebacteriales	Nocardiaceae	Nocardia
ASV3985	0.87964	0.45333	0.631	0.000999	***	Bacteroidota	Bacteroidia	Cytophagales	Spirosomaceae	Taeseokella
ASV8909	0.86805	0.45333	0.627	0.000999	***	Proteobacteria	Alphaproteobacteria	Caulobacterales	Hyphomonadaceae	Algimonas
ASV7872	0.97232	0.4	0.624	0.000999	***	Proteobacteria	Alphaproteobacteria	Rhizobiales	Rhizobiaceae	uncultured
ASV12124	0.98064	0.37333	0.605	0.000999	***	Proteobacteria	Gammaproteobacteria	Diplorickettsiales	Diplorickettsiaceae	Aquicella
ASV10557	0.8137	0.44	0.598	0.000999	***	Proteobacteria	Gammaproteobacteria	Cellvibrionales	Cellvibrionaceae	Halioxenophilus
ASV4792	0.99046	0.36	0.597	0.000999	***	Patescibacteria	Saccharimonadia	Saccharimonadales	Saccharimonadales	Saccharimonadales
ASV159	0.94794	0.37333	0.595	0.000999	***	Verrucomicrobiota	Chlamydiae	Chlamydiales	Chlamydiaceae	uncultured
ASV3871	0.90223	0.37333	0.58	0.000999	***	Bacteroidota	Bacteroidia	Cytophagales	Cyclobacteriaceae	uncultured
ASV484	0.98974	0.33333	0.574	0.000999	***	Verrucomicrobiota	Omnitrophia	Omnitrophales	Omnitrophaceae	Candidatus_Omnitrophus
ASV11262	0.91763	0.33333	0.553	0.000999	***	Proteobacteria	Gammaproteobacteria	Vibrionales	Vibrionaceae	Photobacterium
ASV3293	0.76379	0.38667	0.543	0.000999	***	Bacteroidota	Bacteroidia	Flavobacteriales	Flavobacteriaceae	Marixanthomonas
ASV9506	0.84277	0.34667	0.541	0.000999	***	Proteobacteria	Alphaproteobacteria	Rickettsiales	SM2D12	SM2D12
ASV7874	0.93809	0.30667	0.536	0.000999	***	Proteobacteria	Alphaproteobacteria	Rhizobiales	Rhizobiaceae	Roseitalea
ASV10307	0.93518	0.29333	0.524	0.000999	***	Proteobacteria	Gammaproteobacteria	Cellvibrionales	Cellvibrionaceae	Aestuariicella
ASV4455	0.96351	0.26667	0.507	0.001998	**	Cyanobacteria	Cyanobacteriia	Phormidesmiales	Phormidesmiaceae	Phormidesmiaceae
ASV7864	0.68077	0.37333	0.504	0.000999	***	Proteobacteria	Alphaproteobacteria	Rhizobiales	Rhizobiaceae	Lentilitoribacter
ASV1283	0.98638	0.24	0.487	0.000999	***	Chloroflexi	Anaerolineae	SBR1031	A4b	A4b
ASV13408	0.69683	0.32	0.472	0.001998	**	Proteobacteria	Gammaproteobacteria	Granulosicoccales	Granulosicoccaceae	Granulosicoccus
ASV9942	0.78894	0.28	0.47	0.002997	**	Proteobacteria	Gammaproteobacteria	Oceanospirillales	Saccharospirillaceae	Oceaniserpentilla
ASV6242	0.69953	0.30667	0.463	0.005994	**	Acidobacteriota	Thermoanaerobaculia	Thermoanaerobaculales	Thermoanaerobaculaceae	Subgroup_10
ASV257	0.91547	0.21333	0.442	0.001998	**	Verrucomicrobiota	Verrucomicrobiae	Opitutales	Opitutaceae	Diplosphaera
ASV1462	0.97063	0.2	0.441	0.001998	**	Actinobacteriota	Thermoleophilia	Gaiellales	uncultured	uncultured
ASV13086	0.88879	0.21333	0.435	0.001998	**	Proteobacteria	Gammaproteobacteria	Xanthomonadales	Rhodanobacteraceae	Aquimonas
ASV4348	0.83504	0.22667	0.435	0.001998	**	Bacteroidota	Rhodothermia	Rhodothermales	Rhodothermaceae	Rhodothermaceae
ASV8474	0.81143	0.22667	0.429	0.001998	**	Proteobacteria	Alphaproteobacteria	Rhodobacterales	Rhodobacteraceae	Sedimentitalea
ASV4467	0.82678	0.21333	0.42	0.001998	**	Cyanobacteria	Cyanobacteriia	Synechococcales	Synechococcales_Incertae_Sedis	Schizothrix_LEGE_07164
ASV6643	0.91355	0.18667	0.413	0.003996	**	Calditrichota	Calditrichia	Calditrichales	Calditrichaceae	Calorithrix
ASV4384	0.98025	0.17333	0.412	0.006993	**	Bacteroidota	Rhodothermia	Balneolales	Balneolaceae	Balneola
ASV8059	0.94485	0.17333	0.405	0.001998	**	Proteobacteria	Alphaproteobacteria	Rhizobiales	Devosiaceae	Pelagibacterium
ASV1135	0.86867	0.18667	0.403	0.001998	**	Dadabacteria	Dadabacteriia	Dadabacteriales	Dadabacteriales	Dadabacteriales
ASV72	1	0.16	0.4	0.001998	**	Verrucomicrobiota	Chlamydiae	Chlamydiales	Simkaniaceae	Simkania
ASV11410	0.98441	0.16	0.397	0.012987	*	Proteobacteria	Gammaproteobacteria	Alteromonadales	Psychromonadaceae	Motilimonas
ASV13113	1	0.14667	0.383	0.002997	**	Proteobacteria	Gammaproteobacteria	Salinisphaerales	Solimonadaceae	Oceanococcus
ASV4344	0.79858	0.17333	0.372	0.010989	*	Bacteroidota	Rhodothermia	Rhodothermales	Rhodothermaceae	Rubricoccus
ASV6465	1	0.13333	0.365	0.000999	***	Dependentiae	Babeliae	Babeliales	UBA12409	UBA12409
ASV8313	0.90357	0.14667	0.364	0.004995	**	Proteobacteria	Alphaproteobacteria	Rhodobacterales	Rhodobacteraceae	Rhodobacteraceae
ASV11010	0.90144	0.13333	0.347	0.007992	**	Proteobacteria	Gammaproteobacteria	Alteromonadales	Alteromonadaceae	Rheinheimera
ASV718	1	0.12	0.346	0.004995	**	Planctomycetota	Planctomycetes	Gemmatales	Gemmataceae	uncultured
ASV1728	0.80971	0.14667	0.345	0.032967	*	Actinobacteriota	Actinobacteria	Micrococcales	Intrasporangiaceae	Ornithinimicrobium
ASV11739	1	0.10667	0.327	0.010989	*	Proteobacteria	Gammaproteobacteria	Oceanospirillales	Halomonadaceae	Chromohalobacter
ASV1077	1	0.10667	0.327	0.010989	*	Latescibacterota	Latescibacterota	Latescibacterota	Latescibacterota	Latescibacterota
ASV4480	1	0.10667	0.327	0.005994	**	Cyanobacteria	Vampirivibrionia	Caenarcaniphilales	Caenarcaniphilales	Caenarcaniphilales
ASV8146	0.77205	0.13333	0.321	0.005994	**	Proteobacteria	Alphaproteobacteria	Caulobacterales	Parvularculaceae	Hyphococcus
ASV4460	0.9641	0.09333	0.3	0.013986	*	Cyanobacteria	Cyanobacteriia	Phormidesmiales	Phormidesmiaceae	Acrophormium_PCC-7375
ASV8054	0.80683	0.10667	0.293	0.026973	*	Proteobacteria	Alphaproteobacteria	Rhizobiales	Rhizobiaceae	Mesorhizobium
ASV434	0.86078	0.08	0.262	0.034965	*	Verrucomicrobiota	Verrucomicrobiae	Verrucomicrobiales	Verrucomicrobiaceae	uncultured
Group T1+water #sps. 2
	A	B	stat	p.value
ASV10292	0.8944	0.3968	0.596	0.000999	***	Proteobacteria	Gammaproteobacteria	Oceanospirillales	Saccharospirillaceae	Thalassolituus
ASV10279	0.7696	0.4603	0.595	0.000999	***	Proteobacteria	Gammaproteobacteria	Oceanospirillales	Saccharospirillaceae	Oleibacter
Group T2+water #sps. 1
	A	B	stat	p.value
ASV9955	0.7627	0.1467	0.334	0.012	*	Proteobacteria	Gammaproteobacteria	Oceanospirillales	P13-46	P13-46
Group T3+water #sps. 1
	A	B	stat	p.value
ASV3343	0.7055	0.3243	0.478	0.005	**	Bacteroidota	Bacteroidia	Flavobacteriales	Flavobacteriaceae	Croceibacter
Group T4+water #sps. 1
	A	B	stat	p.value
ASV8510	0.6665	0.2533	0.411	0.013	*	Proteobacteria	Alphaproteobacteria	Rhodobacterales	Rhodobacteraceae	Roseovarius
Group T6+water #sps. 9
	A	B	stat	p.value
ASV7563	0.75973	0.75758	0.759	0.000999	***	Bdellovibrionota	Bdellovibrionia	Bdellovibrionales	Bdellovibrionaceae	Bdellovibrio
ASV6458	0.63845	0.78788	0.709	0.000999	***	Dependentiae	Babeliae	Babeliales	Babeliales	Babeliales
ASV10782	0.69373	0.69697	0.695	0.000999	***	Proteobacteria	Gammaproteobacteria	OM182_clade	OM182_clade	OM182_clade
ASV4441	0.74055	0.60606	0.67	0.000999	***	Cyanobacteria	Cyanobacteriia	Synechococcales	Cyanobiaceae	Cyanobium_PCC-6307
ASV12428	0.57819	0.60606	0.592	0.000999	***	Proteobacteria	Gammaproteobacteria	Coxiellales	Coxiellaceae	Coxiella
ASV6717	0.67198	0.36364	0.494	0.000999	***	Bdellovibrionota	Oligoflexia	Oligoflexales	uncultured	uncultured
ASV1164	0.73184	0.18182	0.365	0.022977	*	Nitrospirota	Nitrospiria	Nitrospirales	Nitrospiraceae	Nitrospira
ASV5721	0.70411	0.12121	0.292	0.02997	*	Firmicutes	Clostridia	Peptostreptococcales-Tissierellales	Fusibacteraceae	Fusibacter
ASV1808	0.79917	0.09091	0.27	0.040959	*	Actinobacteriota	Actinobacteria	Micrococcales	Microbacteriaceae	Aurantimicrobium
Group arthemia+T0+water #sps. 3
	A	B	stat	p.value
ASV10588	0.902	0.7358	0.815	0.000999	***	Proteobacteria	Gammaproteobacteria	Oceanospirillales	Marinomonadaceae	Marinomonas
ASV2977	0.7795	0.4906	0.618	0.000999	***	Bacteroidota	Bacteroidia	Flavobacteriales	Flavobacteriaceae	Winogradskyella
ASV6092	0.9464	0.1792	0.412	0.004995	**	Firmicutes	Bacilli	Bacillales	Planococcaceae	Planococcus
Group arthemia+T1+water #sps. 1
	A	B	stat	p.value
ASV10204	0.7375	0.3617	0.516	0.032	*	Proteobacteria	Gammaproteobacteria	Oceanospirillales	Saccharospirillaceae	Oleispira
Group arthemia+T6+water #sps. 1
	A	B	stat	p.value
ASV11666	0.9416	0.9688	0.955	0.000999	***	Proteobacteria	Gammaproteobacteria	Pseudomonadales	Moraxellaceae	Acinetobacter
Group T0+T1+water #sps. 9
	A	B	stat	p.value
ASV4416	0.90698	0.74359	0.821	0.000999	***	Cyanobacteria	Cyanobacteriia	Cyanobacteriales	Xenococcaceae	Xenococcus_PCC-7305
ASV6408	0.85159	0.39316	0.579	0.000999	***	Dependentiae	Babeliae	Babeliales	Vermiphilaceae	Vermiphilaceae
ASV11125	0.97891	0.34188	0.579	0.000999	***	Proteobacteria	Gammaproteobacteria	Vibrionales	Vibrionaceae	Aliivibrio
ASV1535	0.98582	0.13675	0.367	0.010989	*	Actinobacteriota	Acidimicrobiia	Microtrichales	Microtrichaceae	IMCC26207
ASV8774	0.93734	0.10256	0.31	0.015984	*	Proteobacteria	Alphaproteobacteria	Rhodobacterales	Rhodobacteraceae	Tropicimonas
ASV2493	0.92243	0.10256	0.308	0.01998	*	Bacteroidota	Bacteroidia	Chitinophagales	Saprospiraceae	Rubidimonas
ASV8769	0.98467	0.08547	0.29	0.038961	*	Proteobacteria	Alphaproteobacteria	Rhodobacterales	Rhodobacteraceae	Marinibacterium
ASV10011	0.95688	0.08547	0.286	0.022977	*	Proteobacteria	Gammaproteobacteria	Cellvibrionales	Cellvibrionaceae	Agaribacterium
ASV8023	0.94187	0.08547	0.284	0.034965	*	Proteobacteria	Alphaproteobacteria	Parvibaculales	uncultured	uncultured
Group T0+T3+water #sps. 2
	A	B	stat	p.value
ASV6603	0.8552	0.25	0.462	0.003	**	WPS-2	WPS-2	WPS-2	WPS-2	WPS-2
ASV9077	0.8785	0.1328	0.342	0.00899	**	Proteobacteria	Alphaproteobacteria	Thalassobaculales	Nisaeaceae	OM75_clade
Group T0+T6+water #sps. 3
	A	B	stat	p.value
ASV9815	0.9014	0.4828	0.66	0.000999	***	Proteobacteria	Alphaproteobacteria	Micavibrionales	uncultured	uncultured
ASV12521	0.8544	0.2529	0.465	0.001998	**	Proteobacteria	Gammaproteobacteria	Steroidobacterales	Woeseiaceae	Woeseia
ASV2666	0.8178	0.2184	0.423	0.001998	**	Bacteroidota	Bacteroidia	Flavobacteriales	Crocinitomicaceae	uncultured
Group T1+T3+water #sps. 1
	A	B	stat	p.value
ASV7901	0.7569	0.1724	0.361	0.034	*	Proteobacteria	Alphaproteobacteria	Rhizobiales	Stappiaceae	Stappia
Group T1+T6+water #sps. 1
	A	B	stat	p.value
ASV5646	0.8822	0.08	0.266	0.045	*	Firmicutes	Clostridia	Lachnospirales	Lachnospiraceae	Fusicatenibacter
Group T2+T3+T4 #sps. 1
	A	B	stat	p.value
ASV10791	0.8827	0.1304	0.339	0.022	*	Proteobacteria	Gammaproteobacteria	Cellvibrionales	Halieaceae	Congregibacter
Group T2+T3+water #sps. 1
	A	B	stat	p.value
ASV9412	0.9184	0.2734	0.501	0.00599	**	Campilobacterota	Campylobacteria	Campylobacterales	Arcobacteraceae	uncultured
Group T2+T4+water #sps. 1
	A	B	stat	p.value
ASV4844	0.7769	0.1938	0.388	0.004	**	Patescibacteria	ABY1	Candidatus_Kerfeldbacteria	Candidatus_Kerfeldbacteria	Candidatus_Kerfeldbacteria
Group T3+T4+T5 #sps. 1
	A	B	stat	p.value
ASV331	0.9984	0.2919	0.54	0.002	**	Verrucomicrobiota	Verrucomicrobiae	Verrucomicrobiales	Rubritaleaceae	Rubritalea
Group T3+T5+T6 #sps. 1
	A	B	stat	p.value
ASV12634	0.8312	0.1429	0.345	0.00699	**	Proteobacteria	Gammaproteobacteria	Nitrosococcales	Nitrosococcaceae	AqS1
Group T3+T5+water #sps. 1
	A	B	stat	p.value
ASV12148	0.7569	0.2109	0.4	0.033	*	Proteobacteria	Gammaproteobacteria	Diplorickettsiales	Diplorickettsiaceae	uncultured
Group T3+T6+water #sps. 1
	A	B	stat	p.value
ASV3427	0.8269	0.2209	0.427	0.02	*	Bacteroidota	Bacteroidia	Sphingobacteriales	Lentimicrobiaceae	Lentimicrobiaceae
Group T4+T5+water #sps. 1
	A	B	stat	p.value
ASV437	0.8486	0.1473	0.354	0.016	*	Verrucomicrobiota	Verrucomicrobiae	Chthoniobacterales	Chthoniobacteraceae	LD29
Group arthemia+T0+T1+water #sps. 4
	A	B	stat	p.value
ASV11342	0.8464	0.8176	0.832	0.000999	***	Proteobacteria	Gammaproteobacteria	Alteromonadales	Pseudoalteromonadaceae	Pseudoalteromonas
ASV7896	0.8596	0.5135	0.664	0.000999	***	Proteobacteria	Alphaproteobacteria	Rhizobiales	Stappiaceae	Labrenzia
ASV7846	0.8636	0.4189	0.601	0.000999	***	Proteobacteria	Alphaproteobacteria	Rhizobiales	Rhizobiaceae	Ahrensia
ASV1695	0.8982	0.1351	0.348	0.00999	**	Actinobacteriota	Actinobacteria	Micrococcales	Brevibacteriaceae	Brevibacterium
Group arthemia+T0+T6+water #sps. 1
	A	B	stat	p.value
ASV8169	0.9705	0.1864	0.425	0.003	**	Proteobacteria	Alphaproteobacteria	Caulobacterales	Caulobacteraceae	Brevundimonas
Group T0+T1+T3+water #sps. 1
	A	B	stat	p.value
ASV3963	0.9284	0.1882	0.418	0.004	**	Bacteroidota	Bacteroidia	Cytophagales	Cyclobacteriaceae	Ekhidna
Group T0+T2+T3+water #sps. 1
	A	B	stat	p.value
ASV9090	0.8956	0.1264	0.336	0.027	*	Proteobacteria	Alphaproteobacteria	Puniceispirillales	uncultured	uncultured
Group T0+T3+T6+water #sps. 1
	A	B	stat	p.value
ASV2942	0.8936	0.5357	0.692	0.027	*	Bacteroidota	Bacteroidia	Flavobacteriales	Flavobacteriaceae	Flavobacterium
Group T1+T2+T3+water #sps. 2
	A	B	stat	p.value
ASV9206	0.8749	0.3235	0.532	0.000999	***	Proteobacteria	Alphaproteobacteria	Paracaedibacterales	Paracaedibacteraceae	uncultured
ASV2887	0.8273	0.2294	0.436	0.004995	**	Bacteroidota	Bacteroidia	Flavobacteriales	Flavobacteriaceae	Nonlabens
Group T2+T3+T6+water #sps. 1
	A	B	stat	p.value
ASV8927	0.8543	0.1714	0.383	0.00799	**	Proteobacteria	Alphaproteobacteria	Caulobacterales	Hyphomonadaceae	Hirschia
Group T3+T4+T5+T6 #sps. 6
	A	B	stat	p.value
ASV8268	0.9437	0.6821	0.802	0.000999	***	Proteobacteria	Alphaproteobacteria	Rhizobiales	Methyloligellaceae	uncultured
ASV2876	0.8942	0.5549	0.704	0.000999	***	Bacteroidota	Bacteroidia	Flavobacteriales	Flavobacteriaceae	Wenyingzhuangia
ASV2752	0.834	0.4798	0.633	0.000999	***	Bacteroidota	Bacteroidia	Flavobacteriales	Schleiferiaceae	Schleiferia
ASV9348	0.8957	0.2832	0.504	0.000999	***	Proteobacteria	Alphaproteobacteria	Rickettsiales	Rickettsiaceae	Candidatus_Megaira
ASV7274	0.7725	0.3179	0.496	0.002997	**	Myxococcota	Polyangia	Polyangiales	Phaselicystidaceae	Phaselicystis
ASV12217	0.8866	0.1676	0.386	0.008991	**	Proteobacteria	Gammaproteobacteria	EC3	EC3	EC3
Group T3+T4+T5+water #sps. 2
	A	B	stat	p.value
ASV10246	0.8885	0.2253	0.447	0.00599	**	Proteobacteria	Gammaproteobacteria	Alteromonadales	Marinobacteraceae	Marinobacter
ASV3811	0.8913	0.1758	0.396	0.01199	*	Bacteroidota	Bacteroidia	Cytophagales	Microscillaceae	Microscilla
Group T3+T4+T6+water #sps. 1
	A	B	stat	p.value
ASV8210	0.8069	0.1571	0.356	0.00599	**	Proteobacteria	Alphaproteobacteria	Kiloniellales	Kiloniellaceae	Tagaea
Group T0+T1+T2+T3+water #sps. 3
	A	B	stat	p.value
ASV3524	0.8717	0.433	0.614	0.000999	***	Bacteroidota	Bacteroidia	Flavobacteriales	Cryomorphaceae	Vicingus
ASV3105	0.9296	0.3036	0.531	0.000999	***	Bacteroidota	Bacteroidia	Flavobacteriales	Flavobacteriaceae	Muricauda
ASV5589	0.9365	0.1161	0.33	0.046953	*	Firmicutes	Clostridia	Lachnospirales	Lachnospiraceae	Agathobacter
Group T0+T1+T2+T4+water #sps. 1
	A	B	stat	p.value
ASV1667	0.9628	0.1511	0.381	0.013	*	Actinobacteriota	Acidimicrobiia	Actinomarinales	uncultured	uncultured
Group T0+T1+T3+T6+water #sps. 1
	A	B	stat	p.value
ASV9579	0.9234	0.1593	0.384	0.00799	**	Proteobacteria	Alphaproteobacteria	Sphingomonadales	Sphingomonadaceae	Parasphingopyxis
Group T0+T3+T4+T5+water #sps. 1
	A	B	stat	p.value
ASV2341	0.9827	0.1568	0.393	0.00699	**	Bacteroidota	Bacteroidia	Chitinophagales	Saprospiraceae	Phaeodactylibacter
Group T1+T2+T3+T4+T5 #sps. 1
	A	B	stat	p.value
ASV7285	1	0.1089	0.33	0.018	*	Myxococcota	Polyangia	Polyangiales	Sandaracinaceae	Sandaracinus
Group T1+T2+T3+T6+water #sps. 1
	A	B	stat	p.value
ASV9391	0.9467	0.5275	0.707	0.000999	***	Campilobacterota	Campylobacteria	Campylobacterales	Arcobacteraceae	Pseudarcobacter
Group T2+T3+T4+T5+T6 #sps. 2
	A	B	stat	p.value
ASV8824	0.8623	0.4229	0.604	0.000999	***	Proteobacteria	Alphaproteobacteria	Rhodobacterales	Rhodobacteraceae	Defluviimonas
ASV6653	0.9311	0.2467	0.479	0.001998	**	Calditrichota	Calditrichia	Calditrichales	Calditrichaceae	Calditrichaceae
Group T2+T3+T4+T5+water #sps. 1
	A	B	stat	p.value
ASV8153	0.8923	0.1483	0.364	0.042	*	Proteobacteria	Alphaproteobacteria	Caulobacterales	Parvularculaceae	Marinicaulis
Group T2+T3+T5+T6+water #sps. 1
	A	B	stat	p.value
ASV1310	0.8584	0.1392	0.346	0.023	*	Chloroflexi	Anaerolineae	Ardenticatenales	uncultured	uncultured
Group T3+T4+T5+T6+water #sps. 3
	A	B	stat	p.value
ASV8867	0.9549	0.6701	0.8	0.000999	***	Proteobacteria	Alphaproteobacteria	Rhodobacterales	Rhodobacteraceae	uncultured
ASV11441	0.8768	0.2371	0.456	0.001998	**	Proteobacteria	Gammaproteobacteria	Alteromonadales	Alteromonadaceae	Alteromonadaceae
ASV8887	0.8766	0.1289	0.336	0.027972	*	Proteobacteria	Alphaproteobacteria	Rhodobacterales	Rhodobacteraceae	Albirhodobacter
Group T0+T1+T2+T3+T4+water #sps. 1
	A	B	stat	p.value
ASV8756	0.9672	0.2734	0.514	0.002	**	Proteobacteria	Alphaproteobacteria	Rhodobacterales	Rhodobacteraceae	Jannaschia
Group T0+T1+T2+T3+T5+water #sps. 1
	A	B	stat	p.value
ASV6592	0.9277	0.3273	0.551	0.016	*	Cyanobacteria	Sericytochromatia	Sericytochromatia	Sericytochromatia	Sericytochromatia
Group T0+T1+T2+T3+T6+water #sps. 2
	A	B	stat	p.value
ASV11245	0.9689	0.5042	0.699	0.000999	***	Proteobacteria	Gammaproteobacteria	Vibrionales	Vibrionaceae	Enterovibrio
ASV8469	0.9385	0.4831	0.673	0.000999	***	Proteobacteria	Alphaproteobacteria	Rhodobacterales	Rhodobacteraceae	Pseudophaeobacter
Group T0+T1+T3+T4+T5+T6 #sps. 1
	A	B	stat	p.value
ASV11456	0.9301	0.1636	0.39	0.049	*	Proteobacteria	Gammaproteobacteria	Aeromonadales	Aeromonadaceae	Aeromonas
Group T0+T1+T3+T4+T5+water #sps. 1
	A	B	stat	p.value
ASV3352	0.9519	0.259	0.497	0.004	**	Bacteroidota	Bacteroidia	Flavobacteriales	Cryomorphaceae	Luteibaculum
Group T0+T2+T3+T4+T5+T6 #sps. 2
	A	B	stat	p.value
ASV8689	0.9658	0.363	0.592	0.000999	***	Proteobacteria	Alphaproteobacteria	Rhodobacterales	Rhodobacteraceae	Tateyamaria
ASV2964	0.9648	0.3203	0.556	0.001998	**	Bacteroidota	Bacteroidia	Flavobacteriales	Flavobacteriaceae	Gilvibacter
Group T0+T3+T4+T5+T6+water #sps. 3
	A	B	stat	p.value
ASV400	0.898	0.4758	0.654	0.000999	***	Verrucomicrobiota	Verrucomicrobiae	Verrucomicrobiales	DEV007	DEV007
ASV13197	0.9334	0.3185	0.545	0.000999	***	Proteobacteria	Gammaproteobacteria	Gammaproteobacteria_Incertae_Sedis	Unknown_Family	uncultured
ASV2561	0.9048	0.3105	0.53	0.001998	**	Bacteroidota	Bacteroidia	Chitinophagales	37-13	37-13
Group T1+T2+T3+T4+T5+T6 #sps. 5
	A	B	stat	p.value
ASV10709	0.9808	0.4944	0.696	0.000999	***	Proteobacteria	Gammaproteobacteria	Oceanospirillales	Nitrincolaceae	Amphritea
ASV966	0.9901	0.3978	0.628	0.000999	***	Planctomycetota	028H05-P-BN-P5	028H05-P-BN-P5	028H05-P-BN-P5	028H05-P-BN-P5
ASV8633	0.9869	0.3866	0.618	0.000999	***	Proteobacteria	Alphaproteobacteria	Rhodobacterales	Rhodobacteraceae	Pacificibacter
ASV8721	0.9746	0.1301	0.356	0.031968	*	Proteobacteria	Alphaproteobacteria	Rhodobacterales	Rhodobacteraceae	Planktotalea
ASV6273	0.976	0.119	0.341	0.043956	*	Entotheonellaeota	Entotheonellia	Entotheonellales	Entotheonellaceae	Candidatus_Entotheonella
Group T1+T2+T3+T4+T5+water #sps. 2
	A	B	stat	p.value
ASV13327	0.9683	0.4137	0.633	0.000999	***	Proteobacteria	Gammaproteobacteria	Thiotrichales	Thiotrichaceae	Leucothrix
ASV9922	0.9533	0.3777	0.6	0.000999	***	Proteobacteria	Gammaproteobacteria	Cellvibrionales	Spongiibacteraceae	Zhongshania
Group T1+T2+T3+T4+T6+water #sps. 1
	A	B	stat	p.value
ASV2238	0.8926	0.3263	0.54	0.000999	***	Bacteroidota	Bacteroidia	Chitinophagales	Saprospiraceae	Aureispira
Group T1+T2+T4+T5+T6+water #sps. 1
	A	B	stat	p.value
ASV448	0.9903	0.1772	0.419	0.00699	**	Verrucomicrobiota	Kiritimatiellae	WCHB1-41	WCHB1-41	WCHB1-41
Group T2+T3+T4+T5+T6+water #sps. 4
	A	B	stat	p.value
ASV11897	0.97	0.5968	0.761	0.000999	***	Proteobacteria	Gammaproteobacteria	Alteromonadales	Alteromonadaceae	Paraglaciecola
ASV3702	0.9513	0.5081	0.695	0.000999	***	Bacteroidota	Bacteroidia	Flavobacteriales	NS9_marine_group	NS9_marine_group
ASV13425	0.9598	0.4758	0.676	0.000999	***	Proteobacteria	Gammaproteobacteria	Ectothiorhodospirales	Ectothiorhodospiraceae	uncultured
ASV4445	0.9584	0.4597	0.664	0.000999	***	Cyanobacteria	Cyanobacteriia	Synechococcales	Cyanobiaceae	Synechococcus_CC9902
Group T0+T1+T2+T3+T4+T5+T6 #sps. 2
	A	B	stat	p.value
ASV6085	0.9783	0.6656	0.807	0.000999	***	Firmicutes	Bacilli	Bacillales	Bacillaceae	Bacillus
ASV3144	0.9954	0.3808	0.616	0.002997	**	Bacteroidota	Bacteroidia	Flavobacteriales	Flavobacteriaceae	Dokdonia
Group T0+T1+T2+T3+T4+T5+water #sps. 11
	A	B	stat	p.value
ASV12023	0.9986	0.4699	0.685	0.000999	***	Proteobacteria	Gammaproteobacteria	Legionellales	Legionellaceae	Legionella
ASV10567	0.9966	0.4518	0.671	0.000999	***	Proteobacteria	Gammaproteobacteria	Oceanospirillales	Alcanivoracaceae	Ketobacter
ASV11819	0.9928	0.4488	0.668	0.000999	***	Proteobacteria	Gammaproteobacteria	Oceanospirillales	Halomonadaceae	Cobetia
ASV8948	0.9779	0.4006	0.626	0.000999	***	Proteobacteria	Alphaproteobacteria	Caulobacterales	Hyphomonadaceae	uncultured
ASV10347	0.9953	0.3614	0.6	0.000999	***	Proteobacteria	Gammaproteobacteria	KI89A_clade	KI89A_clade	KI89A_clade
ASV7836	0.9881	0.3373	0.577	0.000999	***	Proteobacteria	Alphaproteobacteria	Rhizobiales	Rhizobiaceae	Hoeflea
ASV9379	0.9866	0.3042	0.548	0.002997	**	Proteobacteria	Alphaproteobacteria	Rickettsiales	Rickettsiaceae	uncultured
ASV2026	0.9881	0.3012	0.546	0.027972	*	Actinobacteriota	Actinobacteria	Corynebacteriales	Corynebacteriaceae	Corynebacterium
ASV7409	0.9798	0.253	0.498	0.01998	*	Myxococcota	Polyangia	Nannocystales	Nannocystaceae	Nannocystis
ASV7204	0.9911	0.25	0.498	0.003996	**	Myxococcota	Myxococcia	Myxococcales	Myxococcaceae	P3OB-42
ASV3278	0.9973	0.2259	0.475	0.023976	*	Bacteroidota	Bacteroidia	Flavobacteriales	Flavobacteriaceae	Ulvibacter
Group T0+T1+T2+T3+T4+T6+water #sps. 1
	A	B	stat	p.value
ASV11859	0.9667	0.3517	0.583	0.002	**	Proteobacteria	Gammaproteobacteria	Alteromonadales	Alteromonadaceae	Glaciecola
Group T0+T1+T3+T4+T5+T6+water #sps. 1
	A	B	stat	p.value
ASV12117	0.9561	0.3897	0.61	0.00599	**	Proteobacteria	Gammaproteobacteria	uncultured	uncultured	uncultured
Group T0+T2+T3+T4+T5+T6+water #sps. 2
	A	B	stat	p.value
ASV8992	0.9513	0.2649	0.502	0.00899	**	Proteobacteria	Alphaproteobacteria	NRL2	NRL2	NRL2
ASV9660	0.9539	0.1854	0.421	0.04296	*	Proteobacteria	Alphaproteobacteria	Sphingomonadales	Sphingomonadaceae	Altererythrobacter
Group T1+T2+T3+T4+T5+T6+water #sps. 21
	A	B	stat	p.value
ASV12992	0.9983	0.6931	0.832	0.000999	***	Proteobacteria	Gammaproteobacteria	Burkholderiales	Comamonadaceae	Hydrogenophaga
ASV12833	0.9968	0.6759	0.821	0.000999	***	Proteobacteria	Gammaproteobacteria	Burkholderiales	Methylophilaceae	Methylotenera
ASV10687	0.9975	0.6483	0.804	0.000999	***	Proteobacteria	Gammaproteobacteria	Oceanospirillales	Nitrincolaceae	Neptunomonas
ASV945	0.9821	0.6	0.768	0.000999	***	Planctomycetota	OM190	OM190	OM190	OM190
ASV606	0.9766	0.5966	0.763	0.000999	***	Planctomycetota	Phycisphaerae	Phycisphaerales	Phycisphaeraceae	SM1A02
ASV10023	0.9953	0.5379	0.732	0.000999	***	Proteobacteria	Gammaproteobacteria	Cellvibrionales	Cellvibrionaceae	Candidatus_Endobugula
ASV7623	0.9867	0.5207	0.717	0.000999	***	Desulfobacterota	Desulfuromonadia	Bradymonadales	Bradymonadales	Bradymonadales
ASV8009	0.9686	0.4759	0.679	0.000999	***	Proteobacteria	Alphaproteobacteria	Rhizobiales	Devosiaceae	Maritalea
ASV8944	0.9732	0.4379	0.653	0.000999	***	Proteobacteria	Alphaproteobacteria	Caulobacterales	Hyphomonadaceae	Hyphomonas
ASV7210	0.9542	0.4448	0.651	0.000999	***	Desulfobacterota	Desulfuromonadia	PB19	PB19	PB19
ASV2607	0.9555	0.4379	0.647	0.000999	***	Bacteroidota	Bacteroidia	Flavobacteriales	Crocinitomicaceae	Crocinitomix
ASV9978	0.9963	0.4069	0.637	0.000999	***	Proteobacteria	Gammaproteobacteria	Cellvibrionales	Porticoccaceae	Porticoccus
ASV8550	0.997	0.4	0.632	0.000999	***	Proteobacteria	Alphaproteobacteria	Rhodobacterales	Rhodobacteraceae	Aliiroseovarius
ASV7229	0.9998	0.3897	0.624	0.000999	***	Myxococcota	Polyangia	Blfdi19	Blfdi19	Blfdi19
ASV6945	0.9849	0.3448	0.583	0.000999	***	Bdellovibrionota	Bdellovibrionia	Bacteriovoracales	Bacteriovoracaceae	uncultured
ASV10720	0.9672	0.331	0.566	0.001998	**	Proteobacteria	Gammaproteobacteria	Oceanospirillales	Nitrincolaceae	Neptuniibacter
ASV13237	1	0.3172	0.563	0.006993	**	Proteobacteria	Gammaproteobacteria	Granulosicoccales	uncultured	uncultured
ASV11617	0.9909	0.3069	0.551	0.000999	***	Proteobacteria	Gammaproteobacteria	Pseudomonadales	Moraxellaceae	Alkanindiges
ASV2253	0.9566	0.3172	0.551	0.000999	***	Bacteroidota	Bacteroidia	Chitinophagales	Saprospiraceae	Portibacter
ASV7355	0.9981	0.2931	0.541	0.000999	***	Myxococcota	Polyangia	Haliangiales	Haliangiaceae	Haliangium
ASV7869	0.942	0.2207	0.456	0.005994	**	Proteobacteria	Alphaproteobacteria	Rhizobiales	Rhizobiaceae	Pseudahrensia
Group arthemia+T0+T1+T2+T3+T4+T5+water #sps. 1
	A	B	stat	p.value
ASV11682	1	0.3416	0.584	0.045	*	Proteobacteria	Gammaproteobacteria	Pseudomonadales	Moraxellaceae	Paraperlucidibaca
Group arthemia+T1+T2+T3+T4+T5+T6+water #sps. 3
	A	B	stat	p.value
ASV11201	0.9855	0.8037	0.89	0.01199	*	Proteobacteria	Gammaproteobacteria	Vibrionales	Vibrionaceae	Vibrio
ASV2664	0.9868	0.3801	0.612	0.005	**	Bacteroidota	Bacteroidia	Flavobacteriales	Crocinitomicaceae	Fluviicola
ASV3203	0.9595	0.3676	0.594	0.00899	**	Bacteroidota	Bacteroidia	Flavobacteriales	Flavobacteriaceae	Olleya
Group T0+T1+T2+T3+T4+T5+T6+water #sps. 30
	A	B	stat	p.value
ASV8192	0.999	0.811	0.9	0.000999	***	Proteobacteria	Alphaproteobacteria	Acetobacterales	Acetobacteraceae	Acidocella
ASV10506	0.9865	0.7907	0.883	0.000999	***	Proteobacteria	Gammaproteobacteria	Pseudomonadales	Pseudomonadaceae	Pseudomonas
ASV10064	0.9995	0.7703	0.877	0.000999	***	Proteobacteria	Gammaproteobacteria	Alteromonadales	Colwelliaceae	Colwellia
ASV10179	0.9999	0.593	0.77	0.000999	***	Proteobacteria	Gammaproteobacteria	Oceanospirillales	Oleiphilaceae	Oleiphilus
ASV8617	1	0.564	0.751	0.000999	***	Proteobacteria	Alphaproteobacteria	Rhodobacterales	Rhodobacteraceae	Aestuariihabitans
ASV2452	0.999	0.561	0.749	0.001998	**	Bacteroidota	Bacteroidia	Chitinophagales	Saprospiraceae	uncultured
ASV6806	1	0.5058	0.711	0.000999	***	Bdellovibrionota	Bdellovibrionia	Bdellovibrionales	Bdellovibrionaceae	OM27_clade
ASV1486	0.9995	0.5029	0.709	0.000999	***	Actinobacteriota	Acidimicrobiia	Microtrichales	Microtrichaceae	Sva0996_marine_group
ASV3679	1	0.4767	0.69	0.000999	***	Bacteroidota	Bacteroidia	Flavobacteriales	Cryomorphaceae	Owenweeksia
ASV10939	1	0.4622	0.68	0.000999	***	Proteobacteria	Gammaproteobacteria	Cellvibrionales	Spongiibacteraceae	BD1-7_clade
ASV3884	0.9994	0.4622	0.68	0.000999	***	Bacteroidota	Bacteroidia	Cytophagales	Cyclobacteriaceae	Fabibacter
ASV12698	1	0.4593	0.678	0.000999	***	Proteobacteria	Gammaproteobacteria	Gammaproteobacteria_Incertae_Sedis	Unknown_Family	Marinicella
ASV9873	0.9995	0.4506	0.671	0.000999	***	Proteobacteria	Alphaproteobacteria	Rickettsiales	AB1	AB1
ASV8103	1	0.439	0.663	0.000999	***	Proteobacteria	Alphaproteobacteria	Parvibaculales	Parvibaculaceae	Mf105b01
ASV2371	0.9996	0.439	0.662	0.000999	***	Bacteroidota	Bacteroidia	Chitinophagales	Saprospiraceae	Lewinella
ASV9638	1	0.436	0.66	0.000999	***	Proteobacteria	Alphaproteobacteria	Sphingomonadales	Sphingomonadaceae	Erythrobacter
ASV7811	1	0.4128	0.642	0.000999	***	Proteobacteria	Alphaproteobacteria	uncultured	uncultured	uncultured
ASV3310	1	0.407	0.638	0.000999	***	Bacteroidota	Bacteroidia	Flavobacteriales	Flavobacteriaceae	Kordia
ASV5879	1	0.3953	0.629	0.000999	***	Firmicutes	Bacilli	Lactobacillales	Streptococcaceae	Streptococcus
ASV10530	1	0.3779	0.615	0.000999	***	Proteobacteria	Gammaproteobacteria	Oceanospirillales	Kangiellaceae	Aliikangiella
ASV9586	1	0.375	0.612	0.000999	***	Proteobacteria	Alphaproteobacteria	Sphingomonadales	Sphingomonadaceae	Sphingorhabdus
ASV12749	0.9845	0.3488	0.586	0.013986	*	Proteobacteria	Gammaproteobacteria	Burkholderiales	Oxalobacteraceae	Undibacterium
ASV4371	1	0.343	0.586	0.001998	**	Bacteroidota	Rhodothermia	Rhodothermales	Rhodothermaceae	uncultured
ASV7316	0.9965	0.3314	0.575	0.004995	**	Myxococcota	Polyangia	Polyangiales	Sandaracinaceae	uncultured
ASV7396	1	0.3256	0.571	0.000999	***	Myxococcota	Polyangia	Nannocystales	Nannocystaceae	uncultured
ASV12900	1	0.314	0.56	0.002997	**	Proteobacteria	Gammaproteobacteria	Burkholderiales	Burkholderiaceae	Limnobacter
ASV8483	1	0.2849	0.534	0.001998	**	Proteobacteria	Alphaproteobacteria	Rhodobacterales	Rhodobacteraceae	Yoonia-Loktanella
ASV3210	1	0.2384	0.488	0.008991	**	Bacteroidota	Bacteroidia	Flavobacteriales	Flavobacteriaceae	Psychroserpens
ASV530	1	0.2006	0.448	0.035964	*	Planctomycetota	Pla3_lineage	Pla3_lineage	Pla3_lineage	Pla3_lineage
ASV8603	1	0.1948	0.441	0.035964	*	Proteobacteria	Alphaproteobacteria	Rhodobacterales	Rhodobacteraceae	Ponticoccus
---
Signif. codes: 0 ‘***’ 0.001 ‘**’ 0.01 ‘*’ 0.05 ‘.’ 0.1 ‘ ’ 1
